# A high-throughput multiplexing and selection strategy to complete bacterial genomes

**DOI:** 10.1101/2021.06.14.448320

**Authors:** Sergio Arredondo-Alonso, Anna K. Pöntinen, François Cléon, Rebecca A. Gladstone, Anita C. Schürch, Pål J Johnsen, Ørjan Samuelsen, Jukka Corander

## Abstract

**Background:** Bacterial whole-genome sequencing based on short-read sequencing data often results in a draft assembly formed by contiguous sequences. The introduction of long-read sequencing technologies permits to unambiguously bridge those contiguous sequences into complete genomes. However, the elevated costs associated with long-read sequencing frequently limit the number of bacterial isolates that can be long-read sequenced.

Here we evaluated the recently released 96 barcoding kit from Oxford Nanopore Technologies (ONT) to generate complete genomes on a high-throughput basis. In addition, we propose a long-read isolate selection strategy that optimizes a representative selection of isolates from large-scale bacterial collections.

**Results:** Despite an uneven distribution of long-reads per barcode, near-complete chromosomal sequences (assembly contiguity = 0.89) were generated for 96 *Escherichia coli* isolates with associated short-read sequencing data. The assembly contiguity of the plasmid replicons was even higher (0.98) which indicated the suitability of the multiplexing strategy for studies focused on resolving plasmid sequences. We benchmarked hybrid and ONT-only assemblies and showed that the combination of ONT sequencing data with short-read sequencing data is still highly desirable: (i) to perform an unbiased selection of isolates for long-read sequencing, (ii) to achieve an optimal genome accuracy and completeness, and (iii) to include small plasmids underrepresented in the ONT library.

**Conclusions:** The proposed long-read isolate selection ensures completing bacterial genomes of isolates that span the genome diversity inherent in large collections of bacterial isolates. We show the potential of using this multiplexing approach to close bacterial genomes on a high-throughput basis.
