## Supplemental Table 3 for "A high-throughput multiplexing and selection strategy to complete bacterial genomes"

Isolate	Component	Component_size	N50	Contiguity	Number_contigs	Circularity	mlplasmids_prediction	mlplasmids_chromosome_posterior_probability	Barcode	Assembler
30134_6#3	1	5070660	5070660	1	1	TRUE	Chromosome	0.971952972651682	Barcode1	Flye
30134_6#3	2	114187	114187	1	1	TRUE	Plasmid	0.209375698792841	Barcode1	Flye
30224_1#251	2	159376	159376	1	1	TRUE	Chromosome	0.501448734603618	Barcode2	Flye
30224_1#251	1	4821864	4821864	1	1	TRUE	Chromosome	0.973345811291243	Barcode2	Flye
30224_1#305	3	192714	192714	1	1	FALSE	Chromosome	0.979702744888806	Barcode3	Flye
30224_1#305	1	3181728	3181728	1	1	FALSE	Chromosome	0.970783274106907	Barcode3	Flye
30224_1#305	6	17069	17069	1	1	FALSE	Chromosome	0.985708268304558	Barcode3	Flye
30224_1#305	7	15648	15648	1	1	FALSE	Chromosome	0.981626892237908	Barcode3	Flye
30224_1#305	5	119839	119839	1	1	TRUE	Plasmid	0.221751464440505	Barcode3	Flye
30224_1#305	4	189266	189266	1	1	FALSE	Chromosome	0.949116166602656	Barcode3	Flye
30224_1#305	2	1362605	1362605	1	1	FALSE	Chromosome	0.973505453544357	Barcode3	Flye
30224_1#351	5	446483	446483	1	1	FALSE	Chromosome	0.974540881598358	Barcode4	Flye
30224_1#351	3	664824	664824	1	1	FALSE	Chromosome	0.974785948683369	Barcode4	Flye
30224_1#351	1	2304472	2304472	1	1	FALSE	Chromosome	0.967102016660115	Barcode4	Flye
30224_1#351	7	119834	119834	1	1	TRUE	Plasmid	0.220894795352615	Barcode4	Flye
30224_1#351	2	789322	789322	1	1	FALSE	Chromosome	0.975984245445585	Barcode4	Flye
30224_1#351	4	583792	583792	1	1	FALSE	Chromosome	0.972451581254814	Barcode4	Flye
30224_1#351	8	60379	60379	1	1	FALSE	Chromosome	0.993732838369231	Barcode4	Flye
30224_1#351	6	124037	124037	1	1	FALSE	Chromosome	0.983567752550727	Barcode4	Flye
30348_2#202	1	5103452	5103452	1	1	FALSE	Chromosome	0.972407241080595	Barcode5	Flye
30348_2#202	2	138965	138965	1	1	TRUE	Plasmid	0.218549245856918	Barcode5	Flye
30821_1#117	3	86579	86579	1	1	TRUE	Plasmid	0.156246266228298	Barcode6	Flye
30821_1#117	4	24397	24397	1	1	TRUE	Chromosome	0.659364223356304	Barcode6	Flye
30821_1#117	2	143426	143426	1	1	TRUE	Plasmid	0.293122056554037	Barcode6	Flye
30821_1#117	1	5149707	5149707	1	1	TRUE	Chromosome	0.970302451731624	Barcode6	Flye
30345_1#377	2	381397	111197	0.291551847549928	3	FALSE	Chromosome	0.971429355902317	Barcode7	Flye
30345_1#377	7	75790	75790	1	1	FALSE	Chromosome	0.981486336080358	Barcode7	Flye
30345_1#377	1	526800	526800	1	1	FALSE	Chromosome	0.972068184097769	Barcode7	Flye
30345_1#377	9	25658	25658	1	2	TRUE	Chromosome	0.99144870606727	Barcode7	Flye
30345_1#377	5	136772	136772	1	1	FALSE	Chromosome	0.92923915368807	Barcode7	Flye
30345_1#377	8	72389	72389	1	1	FALSE	Chromosome	0.9282262886281	Barcode7	Flye
30345_1#377	4	160723	160723	1	1	FALSE	Chromosome	0.914283807724524	Barcode7	Flye
30345_1#377	6	82113	82113	1	1	FALSE	Chromosome	0.952733693705821	Barcode7	Flye
30345_1#377	3	175939	175939	1	1	FALSE	Chromosome	0.987069564252332	Barcode7	Flye
30821_1#241	1	5098675	5098675	1	1	TRUE	Chromosome	0.972115506425967	Barcode8	Flye
30821_1#241	2	65377	65377	1	1	TRUE	Plasmid	0.120731291313869	Barcode8	Flye
30345_1#226	2	118694	118694	1	1	TRUE	Plasmid	0.269018470991583	Barcode9	Flye
30345_1#226	1	5070023	5070023	1	1	FALSE	Chromosome	0.972686580611914	Barcode9	Flye
30859_5#17	12	42911	42911	1	1	FALSE	Chromosome	0.97236579227626	Barcode10	Flye
30859_5#17	11	46082	46082	1	1	FALSE	Chromosome	0.954097119969041	Barcode10	Flye
30859_5#17	6	474265	474265	1	1	FALSE	Chromosome	0.972216196551242	Barcode10	Flye
30859_5#17	7	257971	257971	1	1	FALSE	Chromosome	0.970539609568934	Barcode10	Flye
30859_5#17	5	558847	558847	1	1	FALSE	Chromosome	0.974140476554933	Barcode10	Flye
30859_5#17	2	762588	762588	1	1	FALSE	Chromosome	0.965302445483026	Barcode10	Flye
30859_5#17	4	595007	595007	1	1	FALSE	Chromosome	0.967418650438633	Barcode10	Flye
30859_5#17	10	126644	126644	1	1	FALSE	Chromosome	0.983256556545545	Barcode10	Flye
30859_5#17	1	1244212	1244212	1	1	FALSE	Chromosome	0.969911234772794	Barcode10	Flye
30859_5#17	3	676971	676971	1	1	FALSE	Chromosome	0.968339741371557	Barcode10	Flye
30859_5#17	8	189321	189321	1	1	FALSE	Chromosome	0.98589830076091	Barcode10	Flye
30859_5#17	9	165866	165866	1	1	FALSE	Plasmid	0.227294214527899	Barcode10	Flye
30859_5#32	2	150142	150142	1	1	TRUE	Plasmid	0.203987570560001	Barcode11	Flye
30859_5#32	1	5003181	5003181	1	1	FALSE	Chromosome	0.972090917579061	Barcode11	Flye
30859_8#141	5	37303	37303	1	1	FALSE	Chromosome	0.66437461811822	Barcode12	Flye
30859_8#141	2	197955	197955	1	1	FALSE	Plasmid	0.139187417430289	Barcode12	Flye
30859_8#141	7	7673	7673	1	1	FALSE	Chromosome	0.623418094899577	Barcode12	Flye
30859_8#141	8	4645	4645	1	1	FALSE	Plasmid	0.257568059418884	Barcode12	Flye
30859_8#141	6	19287	19287	1	1	FALSE	Chromosome	0.657611478412152	Barcode12	Flye
30859_8#141	4	45961	45961	1	3	TRUE	Plasmid	0.125331304028366	Barcode12	Flye
30859_8#141	9	2355	2355	1	1	FALSE	Chromosome	0.635549575580202	Barcode12	Flye
30859_8#141	3	117250	117250	1	1	TRUE	Plasmid	0.125131084641246	Barcode12	Flye
30859_8#141	1	4943681	4943681	1	1	TRUE	Chromosome	0.972535296111968	Barcode12	Flye
30348_1#89	2	108713	108713	1	1	TRUE	Plasmid	0.175980964670368	Barcode13	Flye
30348_1#89	3	5163	5163	1	1	TRUE	Plasmid	0.0014984278435054	Barcode13	Flye
30348_1#89	1	5045936	5045936	1	1	TRUE	Chromosome	0.972213115873426	Barcode13	Flye
30224_1#211	2	111743	111743	1	1	TRUE	Plasmid	0.187185791494068	Barcode14	Flye
30224_1#211	6	3074	3074	1	1	FALSE	Chromosome	0.997131986200667	Barcode14	Flye
30224_1#211	5	3081	3081	1	1	FALSE	Chromosome	0.920831995499525	Barcode14	Flye
30224_1#211	4	5188	5188	1	1	TRUE	Plasmid	0.0184799547126098	Barcode14	Flye
30224_1#211	3	110801	110801	1	1	TRUE	Plasmid	0.330173119515589	Barcode14	Flye
30224_1#211	1	5056247	5056247	1	1	TRUE	Chromosome	0.972627452210261	Barcode14	Flye
30224_1#201	2	128401	128401	1	1	TRUE	Plasmid	0.207369971460634	Barcode15	Flye
30224_1#201	1	4974095	4974095	1	1	TRUE	Chromosome	0.972541773331452	Barcode15	Flye
30224_1#291	1	3676470	1963737	0.534136549461848	6	FALSE	Chromosome	0.976966200113784	Barcode16	Flye
30224_1#291	3	132489	132489	1	1	TRUE	Plasmid	0.161317234210725	Barcode16	Flye
30224_1#291	4	47978	47978	1	1	FALSE	Chromosome	0.839129517113638	Barcode16	Flye
30224_1#291	2	1153096	1153096	1	1	FALSE	Chromosome	0.972683924549651	Barcode16	Flye
30348_2#316	2	104075	104075	1	1	TRUE	Plasmid	0.246954720793248	Barcode17	Flye
30348_2#316	1	4969976	4969976	1	1	TRUE	Chromosome	0.972942136140031	Barcode17	Flye
30345_1#247	2	144799	144799	1	1	TRUE	Plasmid	0.180814785076348	Barcode18	Flye
30345_1#247	1	4787918	4787918	1	1	TRUE	Chromosome	0.972308740310946	Barcode18	Flye
30345_1#188	16	55126	55126	1	1	FALSE	Chromosome	0.991976013329563	Barcode19	Flye
30345_1#188	18	44041	44041	1	1	FALSE	Chromosome	0.947866289870438	Barcode19	Flye
30345_1#188	10	90674	90674	1	1	FALSE	Chromosome	0.965766847020689	Barcode19	Flye
30345_1#188	12	86639	86639	1	1	FALSE	Chromosome	0.986526742223281	Barcode19	Flye
30345_1#188	8	115182	115182	1	1	FALSE	Chromosome	0.956098268300502	Barcode19	Flye
30345_1#188	6	127353	127353	1	1	FALSE	Chromosome	0.973252616546809	Barcode19	Flye
30345_1#188	13	79563	79563	1	1	FALSE	Chromosome	0.983422499549272	Barcode19	Flye
30345_1#188	1	514862	160112	0.31098041805377	4	FALSE	Chromosome	0.982371260872489	Barcode19	Flye
30345_1#188	19	39720	39720	1	1	FALSE	Chromosome	0.962299867892826	Barcode19	Flye
30345_1#188	17	48325	48325	1	1	FALSE	Chromosome	0.967181998323091	Barcode19	Flye
30345_1#188	2	252849	252849	1	1	FALSE	Chromosome	0.9677696623606	Barcode19	Flye
30345_1#188	15	56470	56470	1	1	FALSE	Chromosome	0.961007542969421	Barcode19	Flye
30345_1#188	11	87312	87312	1	1	FALSE	Chromosome	0.993940140371589	Barcode19	Flye
30345_1#188	20	35604	35604	1	1	FALSE	Chromosome	0.940724826086389	Barcode19	Flye
30345_1#188	5	145801	145801	1	1	FALSE	Chromosome	0.945733244164492	Barcode19	Flye
30345_1#188	4	219770	219770	1	1	FALSE	Chromosome	0.955305916155229	Barcode19	Flye
30345_1#188	9	95629	95629	1	1	FALSE	Chromosome	0.949844762109203	Barcode19	Flye
30345_1#188	3	236849	124038	0.523700754489147	3	FALSE	Chromosome	0.977981996366257	Barcode19	Flye
30345_1#188	7	125467	125467	1	1	FALSE	Chromosome	0.968576089138564	Barcode19	Flye
30345_1#188	14	68712	68712	1	1	FALSE	Chromosome	0.975696661126412	Barcode19	Flye
30821_1#280	2	145248	145248	1	1	TRUE	Plasmid	0.183247553479341	Barcode20	Flye
30821_1#280	3	34944	34944	1	1	TRUE	Chromosome	0.546342361327921	Barcode20	Flye
30821_1#280	1	4975636	4975636	1	1	TRUE	Chromosome	0.972250252183517	Barcode20	Flye
30345_1#43	7	17463	17463	1	1	FALSE	Plasmid	0.402520407679904	Barcode21	Flye
30345_1#43	6	44476	44476	1	3	TRUE	Plasmid	0.281185599338117	Barcode21	Flye
30345_1#43	10	11309	11309	1	1	FALSE	Plasmid	0.290538136951615	Barcode21	Flye
30345_1#43	1	4881967	4669077	0.956392577008407	4	TRUE	Chromosome	0.971910759378433	Barcode21	Flye
30345_1#43	8	16068	16068	1	1	FALSE	Plasmid	0.218687643053964	Barcode21	Flye
30345_1#43	11	6094	6094	1	1	FALSE	Chromosome	0.943355365154746	Barcode21	Flye
30345_1#43	2	181486	181486	1	1	FALSE	Plasmid	0.438576381609889	Barcode21	Flye
30345_1#43	9	14450	14450	1	1	FALSE	Plasmid	0.161389885423407	Barcode21	Flye
30345_1#43	3	99962	99962	1	1	TRUE	Plasmid	0.240304835783041	Barcode21	Flye
30345_1#43	4	59932	59932	1	1	TRUE	Plasmid	0.283868151753058	Barcode21	Flye
30345_1#43	5	51998	51998	1	1	TRUE	Plasmid	0.420895244883322	Barcode21	Flye
30859_5#12	2	93497	93497	1	1	TRUE	Plasmid	0.304587016477028	Barcode22	Flye
30859_5#12	1	5045280	5045280	1	1	TRUE	Chromosome	0.971864612358664	Barcode22	Flye
30859_5#21	2	140665	140665	1	1	TRUE	Plasmid	0.217550729832114	Barcode23	Flye
30859_5#21	1	4853285	4853285	1	1	TRUE	Chromosome	0.973297714864725	Barcode23	Flye
30602_1#214	1	4981554	4981554	1	1	TRUE	Chromosome	0.972508237934521	Barcode24	Flye
30602_1#214	2	134312	134312	1	1	TRUE	Plasmid	0.320529930556831	Barcode24	Flye
30348_1#247	3	3679	3679	1	1	FALSE	Chromosome	0.509480257382558	Barcode25	Flye
30348_1#247	2	114200	114200	1	1	TRUE	Plasmid	0.181711054101498	Barcode25	Flye
30348_1#247	1	4788089	4788089	1	1	TRUE	Chromosome	0.972684590998491	Barcode25	Flye
30224_1#48	1	4998440	4998440	1	1	TRUE	Chromosome	0.972485326865588	Barcode26	Flye
30224_1#48	6	690	690	1	1	FALSE	Chromosome	0.99902755114318	Barcode26	Flye
30224_1#48	2	198491	198491	1	1	FALSE	Plasmid	0.272221534686412	Barcode26	Flye
30224_1#48	3	51079	51079	1	3	TRUE	Plasmid	0.147348334860691	Barcode26	Flye
30224_1#48	4	5742	5742	1	1	TRUE	Chromosome	0.636975204643731	Barcode26	Flye
30224_1#48	5	2394	2394	1	1	FALSE	Chromosome	0.950928415748885	Barcode26	Flye
30224_1#245	1	5084074	5084074	1	1	TRUE	Chromosome	0.971351414725976	Barcode27	Flye
30224_1#245	3	59150	59150	1	1	TRUE	Plasmid	0.0821819315146718	Barcode27	Flye
30224_1#245	2	114147	114147	1	1	TRUE	Plasmid	0.208471012610453	Barcode27	Flye
30224_1#355	3	4790	4790	1	1	FALSE	Chromosome	0.940018030365118	Barcode28	Flye
30224_1#355	5	2045	2045	1	1	FALSE	Chromosome	0.648788951008639	Barcode28	Flye
30224_1#355	2	168430	168430	1	1	TRUE	Chromosome	0.510293541989109	Barcode28	Flye
30224_1#355	4	3801	3801	1	1	FALSE	Chromosome	0.700783212333707	Barcode28	Flye
30224_1#355	1	4894592	4894592	1	1	TRUE	Chromosome	0.973104899286632	Barcode28	Flye
30348_2#223	1	5002013	5002013	1	1	TRUE	Chromosome	0.972022793704868	Barcode29	Flye
30348_2#223	2	157976	157976	1	1	TRUE	Plasmid	0.258490188954686	Barcode29	Flye
30348_2#223	3	95709	95709	1	1	TRUE	Plasmid	0.375069464174923	Barcode29	Flye
30345_1#186	2	48135	48135	1	1	TRUE	Plasmid	0.396081719604086	Barcode30	Flye
30345_1#186	1	5159396	5159396	1	1	TRUE	Chromosome	0.970130234234086	Barcode30	Flye
30821_1#256	3	858661	858661	1	1	FALSE	Chromosome	0.973631516511984	Barcode31	Flye
30821_1#256	13	43308	43308	1	1	FALSE	Chromosome	0.993721964089108	Barcode31	Flye
30821_1#256	6	273785	273785	1	1	FALSE	Chromosome	0.975100559795853	Barcode31	Flye
30821_1#256	1	942257	942257	1	1	FALSE	Chromosome	0.966452004356284	Barcode31	Flye
30821_1#256	2	900997	900997	1	1	FALSE	Chromosome	0.97995831924141	Barcode31	Flye
30821_1#256	5	297774	297774	1	1	FALSE	Chromosome	0.963454329142634	Barcode31	Flye
30821_1#256	4	642708	642708	1	1	FALSE	Chromosome	0.973162989146948	Barcode31	Flye
30821_1#256	9	78637	78637	1	1	FALSE	Chromosome	0.973098211765483	Barcode31	Flye
30821_1#256	16	13397	13397	1	1	FALSE	Chromosome	0.936208769072589	Barcode31	Flye
30821_1#256	15	18986	18986	1	1	FALSE	Chromosome	0.991856317153574	Barcode31	Flye
30821_1#256	7	118350	118350	1	1	FALSE	Plasmid	0.277643480311577	Barcode31	Flye
30821_1#256	8	91872	91872	1	1	FALSE	Chromosome	0.96091057781465	Barcode31	Flye
30821_1#256	10	71910	71910	1	1	FALSE	Chromosome	0.977536153399226	Barcode31	Flye
30821_1#256	11	69277	69277	1	1	FALSE	Chromosome	0.949585050355701	Barcode31	Flye
30821_1#256	12	64379	64379	1	1	FALSE	Chromosome	0.951953130961851	Barcode31	Flye
30821_1#256	14	27564	27564	1	1	FALSE	Chromosome	0.96108542791242	Barcode31	Flye
30821_1#134	3	606426	606426	1	1	FALSE	Chromosome	0.980651131032591	Barcode32	Flye
30821_1#134	4	599517	599517	1	1	FALSE	Chromosome	0.967629188062164	Barcode32	Flye
30821_1#134	2	792859	792859	1	1	FALSE	Chromosome	0.966358170801585	Barcode32	Flye
30821_1#134	8	196139	196139	1	1	FALSE	Chromosome	0.986234741256888	Barcode32	Flye
30821_1#134	6	567397	567397	1	1	FALSE	Chromosome	0.976958348519766	Barcode32	Flye
30821_1#134	5	580204	580204	1	1	FALSE	Chromosome	0.970125011845656	Barcode32	Flye
30821_1#134	10	115190	115190	1	1	FALSE	Chromosome	0.98707950831799	Barcode32	Flye
30821_1#134	9	146516	146516	1	3	TRUE	Plasmid	0.161139888105031	Barcode32	Flye
30821_1#134	1	1066950	1066950	1	1	FALSE	Chromosome	0.966043292998436	Barcode32	Flye
30821_1#134	7	303483	303483	1	1	FALSE	Chromosome	0.973012007699868	Barcode32	Flye
30821_1#330	2	101562	101562	1	1	TRUE	Plasmid	0.167164826116749	Barcode33	Flye
30821_1#330	1	5016814	5016814	1	1	TRUE	Chromosome	0.972248481522471	Barcode33	Flye
30859_5#121	1	5053715	5053715	1	1	TRUE	Chromosome	0.972342450879127	Barcode34	Flye
30859_5#121	3	111875	111875	1	1	TRUE	Chromosome	0.611540699961262	Barcode34	Flye
30859_5#121	2	130566	130566	1	1	TRUE	Plasmid	0.181174063182363	Barcode34	Flye
30859_5#121	4	93145	93145	1	1	TRUE	Plasmid	0.244650682901174	Barcode34	Flye
30859_5#121	5	32192	32192	1	1	FALSE	Plasmid	0.176528002457541	Barcode34	Flye
30859_5#136	2	110894	110894	1	1	TRUE	Plasmid	0.244994131853293	Barcode35	Flye
30859_5#136	1	5106314	5106314	1	1	TRUE	Chromosome	0.970957341285375	Barcode35	Flye
30602_1#64	3	6637	6637	1	1	TRUE	Plasmid	0.0932062395564366	Barcode36	Flye
30602_1#64	1	5093706	5093706	1	1	TRUE	Chromosome	0.972430538776281	Barcode36	Flye
30602_1#64	2	145041	145041	1	1	TRUE	Plasmid	0.310127242321578	Barcode36	Flye
30348_1#3	2	134974	134974	1	1	TRUE	Plasmid	0.259525504007498	Barcode37	Flye
30348_1#3	1	4937911	4937911	1	1	TRUE	Chromosome	0.972954097495471	Barcode37	Flye
30602_6#35	1	4998661	4998661	1	1	TRUE	Chromosome	0.972073031435425	Barcode38	Flye
30602_6#35	2	153870	153870	1	1	TRUE	Plasmid	0.226096759477295	Barcode38	Flye
30224_1#38	4	7938	7938	1	1	TRUE	Chromosome	0.589302183758587	Barcode39	Flye
30224_1#38	2	146029	146029	1	1	TRUE	Plasmid	0.213548271807767	Barcode39	Flye
30224_1#38	6	2578	2578	1	1	TRUE	Chromosome	0.896533886432937	Barcode39	Flye
30224_1#38	3	82543	82543	1	1	TRUE	Plasmid	0.164864623915232	Barcode39	Flye
30224_1#38	1	4860476	4860476	1	1	TRUE	Chromosome	0.97337220638649	Barcode39	Flye
30224_1#38	5	3373	3373	1	1	FALSE	Chromosome	0.914504352364589	Barcode39	Flye
30348_2#113	15	81919	81919	1	1	FALSE	Chromosome	0.97914797269254	Barcode40	Flye
30348_2#113	14	86640	86640	1	1	FALSE	Chromosome	0.948568874624466	Barcode40	Flye
30348_2#113	4	305413	305413	1	1	FALSE	Chromosome	0.962050019246824	Barcode40	Flye
30348_2#113	22	31961	31961	1	1	FALSE	Chromosome	0.994239754934649	Barcode40	Flye
30348_2#113	19	69405	69405	1	1	FALSE	Chromosome	0.971537193131089	Barcode40	Flye
30348_2#113	11	126345	126345	1	1	FALSE	Chromosome	0.929798347291452	Barcode40	Flye
30348_2#113	12	114809	114809	1	1	FALSE	Chromosome	0.982220908409639	Barcode40	Flye
30348_2#113	24	12613	12613	1	1	FALSE	Chromosome	0.886439783506763	Barcode40	Flye
30348_2#113	10	155551	155551	1	1	FALSE	Chromosome	0.965484357992418	Barcode40	Flye
30348_2#113	6	178447	178447	1	1	FALSE	Chromosome	0.966203888223952	Barcode40	Flye
30348_2#113	21	35197	35197	1	1	FALSE	Chromosome	0.960044992108139	Barcode40	Flye
30348_2#113	23	26000	26000	1	1	FALSE	Chromosome	0.966899412543207	Barcode40	Flye
30348_2#113	18	70242	70242	1	1	FALSE	Chromosome	0.957217580692752	Barcode40	Flye
30348_2#113	2	703010	194390	0.27651100268844	5	FALSE	Chromosome	0.97158947400271	Barcode40	Flye
30348_2#113	1	741059	741059	1	1	FALSE	Chromosome	0.964813027277202	Barcode40	Flye
30348_2#113	3	564383	142138	0.25184670693483	5	FALSE	Chromosome	0.979894128050594	Barcode40	Flye
30348_2#113	9	156001	156001	1	1	FALSE	Chromosome	0.982749235031974	Barcode40	Flye
30348_2#113	13	93839	93839	1	1	FALSE	Chromosome	0.957867247314265	Barcode40	Flye
30348_2#113	16	81625	81625	1	1	FALSE	Chromosome	0.978687539609958	Barcode40	Flye
30348_2#113	5	209952	209952	1	1	FALSE	Chromosome	0.974113065713853	Barcode40	Flye
30348_2#113	25	7826	7826	1	1	FALSE	Chromosome	0.984311085720144	Barcode40	Flye
30348_2#113	17	74625	74625	1	1	FALSE	Chromosome	0.9733570787763	Barcode40	Flye
30348_2#113	20	42392	42392	1	1	FALSE	Plasmid	0.141304145509079	Barcode40	Flye
30348_2#113	7	165340	165340	1	1	FALSE	Chromosome	0.955447342021666	Barcode40	Flye
30348_2#113	8	164980	164980	1	1	FALSE	Chromosome	0.958569682719484	Barcode40	Flye
30348_2#155	3	116693	116693	1	1	FALSE	Plasmid	0.202799725388821	Barcode41	Flye
30348_2#155	1	2883257	2883257	1	1	FALSE	Chromosome	0.96984369555426	Barcode41	Flye
30348_2#155	2	2114272	2114272	1	1	FALSE	Chromosome	0.973907553597353	Barcode41	Flye
30345_1#292	3	48667	48667	1	1	TRUE	Plasmid	0.327620748531657	Barcode42	Flye
30345_1#292	1	5062160	5062160	1	1	TRUE	Chromosome	0.971923455412484	Barcode42	Flye
30345_1#292	5	2794	2794	1	1	FALSE	Chromosome	0.995152542820227	Barcode42	Flye
30345_1#292	4	2794	2794	1	1	FALSE	Chromosome	0.735910872001404	Barcode42	Flye
30345_1#292	2	116909	116909	1	1	TRUE	Plasmid	0.186857449760465	Barcode42	Flye
30345_1#298	1	1630192	1630192	1	1	FALSE	Chromosome	0.9734745931001	Barcode43	Flye
30345_1#298	14	56562	56562	1	1	FALSE	Chromosome	0.971321858858937	Barcode43	Flye
30345_1#298	13	110987	110987	1	1	FALSE	Chromosome	0.976686672891281	Barcode43	Flye
30345_1#298	15	31051	31051	1	1	FALSE	Chromosome	0.959197375072148	Barcode43	Flye
30345_1#298	9	172004	172004	1	1	FALSE	Chromosome	0.959466111348001	Barcode43	Flye
30345_1#298	4	226206	226206	1	1	FALSE	Chromosome	0.947368441526708	Barcode43	Flye
30345_1#298	2	1058280	1058280	1	1	FALSE	Chromosome	0.967947159766069	Barcode43	Flye
30345_1#298	10	141088	141088	1	1	FALSE	Chromosome	0.974939908549828	Barcode43	Flye
30345_1#298	7	198678	198678	1	1	FALSE	Chromosome	0.978236429127806	Barcode43	Flye
30345_1#298	8	188188	188188	1	1	FALSE	Chromosome	0.980596058083011	Barcode43	Flye
30345_1#298	3	361619	361619	1	1	FALSE	Chromosome	0.972735317806916	Barcode43	Flye
30345_1#298	6	211174	211174	1	1	FALSE	Chromosome	0.967342493209693	Barcode43	Flye
30345_1#298	16	8446	8446	1	1	FALSE	Chromosome	0.845965286313706	Barcode43	Flye
30345_1#298	12	113512	113512	1	1	FALSE	Chromosome	0.989337513480129	Barcode43	Flye
30345_1#298	5	219880	219880	1	1	FALSE	Chromosome	0.961786063707342	Barcode43	Flye
30345_1#298	11	117453	117453	1	1	FALSE	Chromosome	0.962281870179796	Barcode43	Flye
30345_1#31	2	119612	119612	1	1	TRUE	Plasmid	0.231778765789632	Barcode44	Flye
30345_1#31	1	5104225	5104225	1	1	TRUE	Chromosome	0.972249307091009	Barcode44	Flye
30345_1#335	1	5157353	5157353	1	1	TRUE	Chromosome	0.972310624614322	Barcode45	Flye
30345_1#335	2	166431	166431	1	1	TRUE	Plasmid	0.18279293863684	Barcode45	Flye
30345_1#335	3	4087	4087	1	1	TRUE	Plasmid	0.0396883523344705	Barcode45	Flye
30859_5#29	3	5218	5218	1	1	TRUE	Plasmid	0.033711969813998	Barcode46	Flye
30859_5#29	2	146086	146086	1	1	TRUE	Plasmid	0.154236862909268	Barcode46	Flye
30859_5#29	1	4987319	4987319	1	1	TRUE	Chromosome	0.972354208308271	Barcode46	Flye
30859_5#35	1	5225342	5225342	1	1	TRUE	Chromosome	0.97088954255159	Barcode47	Flye
30859_5#35	2	126590	126590	1	1	TRUE	Plasmid	0.235480139214646	Barcode47	Flye
30602_1#109	1	5088165	5088165	1	1	TRUE	Chromosome	0.972776739658161	Barcode48	Flye
30602_1#109	2	82456	82456	1	1	TRUE	Plasmid	0.212495183162318	Barcode48	Flye
30348_1#372	3	91124	91124	1	1	TRUE	Plasmid	0.203600791345083	Barcode49	Flye
30348_1#372	7	5245	5245	1	1	TRUE	Plasmid	0.043125291855003	Barcode49	Flye
30348_1#372	2	104787	104787	1	1	TRUE	Plasmid	0.301842560100628	Barcode49	Flye
30348_1#372	1	5083447	5083447	1	1	TRUE	Chromosome	0.972071539362982	Barcode49	Flye
30348_1#372	4	79910	79910	1	1	TRUE	Plasmid	0.160114726906703	Barcode49	Flye
30348_1#372	5	22943	22943	1	1	TRUE	Plasmid	0.415427197843814	Barcode49	Flye
30348_1#372	6	8141	8141	1	1	TRUE	Chromosome	0.837359655480981	Barcode49	Flye
30224_1#172	3	5719	5719	1	1	TRUE	Chromosome	0.773672077898163	Barcode50	Flye
30224_1#172	1	5100214	5100214	1	1	TRUE	Chromosome	0.971721706332243	Barcode50	Flye
30224_1#172	2	116897	116897	1	1	TRUE	Plasmid	0.184792370461568	Barcode50	Flye
30224_1#298	2	105836	105836	1	1	TRUE	Plasmid	0.146054366001822	Barcode51	Flye
30224_1#298	1	4791924	4791924	1	1	TRUE	Chromosome	0.972533668568716	Barcode51	Flye
30348_2#44	2	1605023	1605023	1	1	FALSE	Chromosome	0.971283889797154	Barcode52	Flye
30348_2#44	3	128939	128939	1	1	TRUE	Plasmid	0.234417623557305	Barcode52	Flye
30348_2#44	1	3352510	3352510	1	1	FALSE	Chromosome	0.975114028800047	Barcode52	Flye
30348_2#256	5	111283	111283	1	1	FALSE	Chromosome	0.962968209880652	Barcode53	Flye
30348_2#256	4	157107	157107	1	1	TRUE	Plasmid	0.285331610607747	Barcode53	Flye
30348_2#256	3	322060	322060	1	1	FALSE	Chromosome	0.975003999650181	Barcode53	Flye
30348_2#256	1	3074242	3074242	1	1	FALSE	Chromosome	0.970566620558896	Barcode53	Flye
30348_2#256	2	1640905	1640905	1	1	FALSE	Chromosome	0.968660251688144	Barcode53	Flye
30345_1#36	2	183565	183565	1	1	TRUE	Plasmid	0.227151813837714	Barcode54	Flye
30345_1#36	1	5104200	5104200	1	1	TRUE	Chromosome	0.969478051550888	Barcode54	Flye
30345_1#330	1	5031083	5031083	1	1	TRUE	Chromosome	0.972448925390529	Barcode55	Flye
30345_1#330	2	35383	35383	1	1	TRUE	Plasmid	0.20433330620525	Barcode55	Flye
30345_1#218	3	863483	863483	1	1	FALSE	Chromosome	0.97775567620351	Barcode56	Flye
30345_1#218	7	307546	307546	1	1	FALSE	Chromosome	0.982873718566727	Barcode56	Flye
30345_1#218	5	439130	321418	0.731942704893767	3	TRUE	Chromosome	0.965524218179348	Barcode56	Flye
30345_1#218	2	935387	640411	0.684648172360745	2	TRUE	Chromosome	0.970959640531034	Barcode56	Flye
30345_1#218	1	1043648	1043648	1	1	FALSE	Chromosome	0.967743536920746	Barcode56	Flye
30345_1#218	11	58123	58123	1	1	FALSE	Chromosome	0.928254844782801	Barcode56	Flye
30345_1#218	9	111638	111638	1	1	FALSE	Plasmid	0.266527738708908	Barcode56	Flye
30345_1#218	8	129791	129791	1	1	TRUE	Plasmid	0.170488069975954	Barcode56	Flye
30345_1#218	10	73043	73043	1	1	FALSE	Chromosome	0.976718386235993	Barcode56	Flye
30345_1#218	4	642193	642193	1	1	FALSE	Chromosome	0.964549529661378	Barcode56	Flye
30345_1#218	6	339793	339793	1	1	FALSE	Chromosome	0.97440976838637	Barcode56	Flye
30345_1#218	12	37348	37348	1	1	FALSE	Chromosome	0.975214264166359	Barcode56	Flye
30821_1#335	10	127542	127542	1	1	TRUE	Plasmid	0.411093740562283	Barcode57	Flye
30821_1#335	13	7119	7119	1	1	FALSE	Chromosome	0.558502824840096	Barcode57	Flye
30821_1#335	4	426554	426554	1	1	FALSE	Chromosome	0.979974044876314	Barcode57	Flye
30821_1#335	3	605947	605947	1	1	FALSE	Chromosome	0.961712149944048	Barcode57	Flye
30821_1#335	11	79591	79591	1	1	FALSE	Chromosome	0.977864855717254	Barcode57	Flye
30821_1#335	8	197197	197197	1	1	FALSE	Chromosome	0.973471301771381	Barcode57	Flye
30821_1#335	12	70535	70535	1	1	FALSE	Chromosome	0.959193879991946	Barcode57	Flye
30821_1#335	2	1172580	1172580	1	1	FALSE	Chromosome	0.971384710199914	Barcode57	Flye
30821_1#335	7	212335	212335	1	1	FALSE	Chromosome	0.974865061216563	Barcode57	Flye
30821_1#335	6	346581	346581	1	1	FALSE	Chromosome	0.983410021958159	Barcode57	Flye
30821_1#335	9	181307	181307	1	1	FALSE	Chromosome	0.979271500549011	Barcode57	Flye
30821_1#335	5	425606	425606	1	1	FALSE	Chromosome	0.971195087918469	Barcode57	Flye
30821_1#335	1	1212874	1212874	1	1	FALSE	Chromosome	0.973408844126411	Barcode57	Flye
30859_5#129	1	5036735	5036735	1	1	TRUE	Chromosome	0.971913361797686	Barcode58	Flye
30859_5#129	2	156721	156721	1	1	TRUE	Plasmid	0.187300158764104	Barcode58	Flye
30859_5#287	2	119714	119714	1	1	TRUE	Plasmid	0.225626965733891	Barcode59	Flye
30859_5#287	1	4853066	4853066	1	1	TRUE	Chromosome	0.972231277557925	Barcode59	Flye
30602_1#40	2	116894	116894	1	1	TRUE	Plasmid	0.185612529675372	Barcode60	Flye
30602_1#40	1	5089450	5089450	1	1	TRUE	Chromosome	0.972574631147761	Barcode60	Flye
30348_1#126	1	5159538	5159538	1	1	TRUE	Chromosome	0.972287661540891	Barcode61	Flye
30348_1#126	7	3066	3066	1	1	FALSE	Chromosome	0.996812886126922	Barcode61	Flye
30348_1#126	3	33884	33884	1	1	TRUE	Plasmid	0.262256441754078	Barcode61	Flye
30348_1#126	6	3066	3066	1	1	FALSE	Chromosome	0.946059279018428	Barcode61	Flye
30348_1#126	4	5288	5288	1	1	TRUE	Plasmid	0.00305898222657741	Barcode61	Flye
30348_1#126	5	4101	4101	1	1	TRUE	Chromosome	0.889103711569749	Barcode61	Flye
30348_1#126	2	111797	111797	1	1	TRUE	Plasmid	0.261550814316709	Barcode61	Flye
30224_1#313	3	35249	35249	1	1	TRUE	Plasmid	0.238974006078213	Barcode62	Flye
30224_1#313	2	86698	86698	1	1	TRUE	Plasmid	0.206025181389283	Barcode62	Flye
30224_1#313	1	4939030	4939030	1	1	TRUE	Chromosome	0.972463567224802	Barcode62	Flye
30224_1#313	4	4157	4157	1	1	TRUE	Plasmid	0.327484126879939	Barcode62	Flye
30224_1#383	3	100079	100079	1	1	TRUE	Plasmid	0.193559991870319	Barcode63	Flye
30224_1#383	2	148737	148737	1	1	TRUE	Plasmid	0.292083248675031	Barcode63	Flye
30224_1#383	4	26192	26192	1	1	FALSE	Plasmid	0.141154026987954	Barcode63	Flye
30224_1#383	1	4821266	4821266	1	1	TRUE	Chromosome	0.973270628837716	Barcode63	Flye
30348_2#3	9	1323	1323	1	1	FALSE	Plasmid	0.0381330132620421	Barcode64	Flye
30348_2#3	3	81554	81554	1	1	TRUE	Plasmid	0.197238822870321	Barcode64	Flye
30348_2#3	7	4093	4093	1	1	TRUE	Chromosome	0.945874057852893	Barcode64	Flye
30348_2#3	1	4820961	4820961	1	1	TRUE	Chromosome	0.973653044457591	Barcode64	Flye
30348_2#3	8	3405	3405	1	1	TRUE	Chromosome	0.513077452755737	Barcode64	Flye
30348_2#3	5	33853	33853	1	1	TRUE	Plasmid	0.214797682968442	Barcode64	Flye
30348_2#3	2	131331	131331	1	1	TRUE	Plasmid	0.185146810327444	Barcode64	Flye
30348_2#3	6	4680	4680	1	1	FALSE	Plasmid	0.0556778849698117	Barcode64	Flye
30348_2#3	4	63038	63038	1	1	TRUE	Plasmid	0.296266842376755	Barcode64	Flye
30345_1#220	1	5081343	5081343	1	1	TRUE	Chromosome	0.972225162772661	Barcode66	Flye
30345_1#220	2	119597	119597	1	1	TRUE	Plasmid	0.241644440249133	Barcode66	Flye
30345_1#220	3	2101	2101	1	1	TRUE	Chromosome	0.951410134379383	Barcode66	Flye
30345_1#164	1	5004181	5004181	1	1	TRUE	Chromosome	0.928117620657548	Barcode67	Flye
30859_5#62	4	31330	31330	1	1	FALSE	Plasmid	0.30193681486424	Barcode69	Flye
30859_5#62	5	24995	24995	1	1	FALSE	Plasmid	0.276863545873628	Barcode69	Flye
30859_5#62	2	149891	149891	1	1	FALSE	Plasmid	0.143855349124667	Barcode69	Flye
30859_5#62	3	52864	52864	1	3	TRUE	Plasmid	0.181807749529273	Barcode69	Flye
30859_5#62	1	4863211	4863211	1	1	TRUE	Chromosome	0.97254125231867	Barcode69	Flye
30859_5#40	2	132798	132798	1	1	TRUE	Plasmid	0.216237962592172	Barcode70	Flye
30859_5#40	1	4855843	4855843	1	1	TRUE	Chromosome	0.973324049786299	Barcode70	Flye
30859_5#40	3	76288	76288	1	1	TRUE	Plasmid	0.267317473398385	Barcode70	Flye
30859_5#40	4	13103	13103	1	1	FALSE	Plasmid	0.333551283065994	Barcode70	Flye
30348_1#87	1	5156731	5156731	1	1	TRUE	Chromosome	0.970940204772476	Barcode71	Flye
30348_1#87	2	116870	116870	1	1	TRUE	Plasmid	0.21209012886133	Barcode71	Flye
30602_1#104	1	5155608	5155608	1	1	FALSE	Chromosome	0.971772612781593	Barcode72	Flye
30602_1#104	2	136469	136469	1	1	TRUE	Plasmid	0.172567226213107	Barcode72	Flye
30602_1#104	3	37895	37895	1	1	TRUE	Plasmid	0.276261487697164	Barcode72	Flye
30602_1#104	4	22421	22421	1	1	FALSE	Plasmid	0.0930342364349072	Barcode72	Flye
30348_1#195	1	5079776	5079776	1	1	TRUE	Chromosome	0.972448718308273	Barcode73	Flye
30348_1#195	2	119603	119603	1	1	TRUE	Plasmid	0.200048459246876	Barcode73	Flye
30224_1#333	4	4140	4140	1	1	TRUE	Chromosome	0.543293073759781	Barcode74	Flye
30224_1#333	2	149173	149173	1	1	TRUE	Plasmid	0.16911662084406	Barcode74	Flye
30224_1#333	3	43159	43159	1	1	FALSE	Plasmid	0.216288988780329	Barcode74	Flye
30224_1#333	1	4897619	4897619	1	1	TRUE	Chromosome	0.972770402295598	Barcode74	Flye
30224_1#302	2	138178	138178	1	1	TRUE	Plasmid	0.196572983387148	Barcode75	Flye
30224_1#302	1	4849418	4849418	1	1	TRUE	Chromosome	0.973387913196027	Barcode75	Flye
30348_2#105	1	4835800	4835800	1	1	TRUE	Chromosome	0.972896118736386	Barcode76	Flye
30348_2#105	2	130788	122849	0.9392987124201	3	TRUE	Plasmid	0.192038361650538	Barcode76	Flye
30345_1#350	1	4966241	4966241	1	1	FALSE	Chromosome	0.972687933471531	Barcode77	Flye
30345_1#350	2	89888	89888	1	1	TRUE	Plasmid	0.163239473764428	Barcode77	Flye
30345_1#119	3	5213	5213	1	1	TRUE	Plasmid	0.00127012271296401	Barcode78	Flye
30345_1#119	1	4974386	4974386	1	1	TRUE	Chromosome	0.972518595908443	Barcode78	Flye
30345_1#119	2	148078	148078	1	1	TRUE	Plasmid	0.189418399010526	Barcode78	Flye
30821_1#82	8	157143	157143	1	1	FALSE	Chromosome	0.955637442440629	Barcode79	Flye
30821_1#82	17	15482	15482	1	1	FALSE	Chromosome	0.950738426763928	Barcode79	Flye
30821_1#82	2	425899	425899	1	1	FALSE	Chromosome	0.971236278152657	Barcode79	Flye
30821_1#82	9	124309	124309	1	1	FALSE	Chromosome	0.93773143466202	Barcode79	Flye
30821_1#82	10	105515	105515	1	1	FALSE	Chromosome	0.972825621442763	Barcode79	Flye
30821_1#82	11	100589	100589	1	1	FALSE	Chromosome	0.932138169056523	Barcode79	Flye
30821_1#82	3	289005	289005	1	1	FALSE	Chromosome	0.975898985364845	Barcode79	Flye
30821_1#82	4	249658	249658	1	1	FALSE	Chromosome	0.967114351677522	Barcode79	Flye
30821_1#82	1	1416264	466693	0.329524015296583	5	FALSE	Chromosome	0.96868221637615	Barcode79	Flye
30821_1#82	14	79122	79122	1	1	FALSE	Chromosome	0.971630242598355	Barcode79	Flye
30821_1#82	16	53569	53569	1	1	FALSE	Chromosome	0.986729126779596	Barcode79	Flye
30821_1#82	7	157680	157680	1	1	FALSE	Chromosome	0.972766293474359	Barcode79	Flye
30821_1#82	13	86149	86149	1	1	FALSE	Chromosome	0.954527321256708	Barcode79	Flye
30821_1#82	5	178054	178054	1	1	FALSE	Chromosome	0.949692623069903	Barcode79	Flye
30821_1#82	15	70984	70984	1	1	FALSE	Plasmid	0.341849547377108	Barcode79	Flye
30821_1#82	18	10092	10092	1	1	FALSE	Chromosome	0.679486788498376	Barcode79	Flye
30821_1#82	12	92920	92920	1	1	FALSE	Chromosome	0.955163688309269	Barcode79	Flye
30821_1#82	6	164136	164136	1	1	FALSE	Chromosome	0.977075913578203	Barcode79	Flye
30345_1#279	2	127042	127042	1	1	TRUE	Plasmid	0.172525187822154	Barcode80	Flye
30345_1#279	1	4931255	4931255	1	1	TRUE	Chromosome	0.972499688858949	Barcode80	Flye
30345_1#279	4	4118	4118	1	1	TRUE	Chromosome	0.852182319433601	Barcode80	Flye
30345_1#279	3	6695	6695	1	1	TRUE	Plasmid	0.0743500766025433	Barcode80	Flye
30859_5#96	1	4866343	4866343	1	1	TRUE	Chromosome	0.972360095779999	Barcode81	Flye
30859_5#96	3	103202	103202	1	1	TRUE	Plasmid	0.284261233096218	Barcode81	Flye
30859_5#96	2	140702	140702	1	1	TRUE	Plasmid	0.221959768498631	Barcode81	Flye
30821_1#274	2	145190	145190	1	1	TRUE	Plasmid	0.203231533521497	Barcode82	Flye
30821_1#274	1	5059383	5059383	1	1	TRUE	Chromosome	0.971577737272423	Barcode82	Flye
30859_5#383	1	4986100	4986100	1	1	TRUE	Chromosome	0.972314033680421	Barcode83	Flye
30859_5#383	2	67247	67247	1	1	TRUE	Plasmid	0.143429848507374	Barcode83	Flye
30602_1#133	2	182864	182864	1	1	TRUE	Plasmid	0.375870027047372	Barcode84	Flye
30602_1#133	1	5012239	5012239	1	1	TRUE	Chromosome	0.972348283547452	Barcode84	Flye
30224_1#102	2	114186	114186	1	1	TRUE	Plasmid	0.208301022208488	Barcode85	Flye
30224_1#102	4	37074	37074	1	1	TRUE	Plasmid	0.351478900133169	Barcode85	Flye
30224_1#102	1	5030183	5030183	1	1	TRUE	Chromosome	0.972228794251947	Barcode85	Flye
30224_1#102	5	10416	10416	1	1	TRUE	Plasmid	0.00590823070558755	Barcode85	Flye
30224_1#102	3	49645	49645	1	1	TRUE	Plasmid	0.435745560679634	Barcode85	Flye
30224_1#102	6	1618	1618	1	1	TRUE	Plasmid	0.108551066837648	Barcode85	Flye
30602_6#188	2	159885	159885	1	1	TRUE	Plasmid	0.494662599642903	Barcode86	Flye
30602_6#188	12	5862	5862	1	1	FALSE	Plasmid	0.215454846277688	Barcode86	Flye
30602_6#188	6	58326	58326	1	1	FALSE	Chromosome	0.546722878657616	Barcode86	Flye
30602_6#188	13	5679	5679	1	1	FALSE	Plasmid	0.0374954983998307	Barcode86	Flye
30602_6#188	3	99965	99965	1	1	TRUE	Plasmid	0.241164087066756	Barcode86	Flye
30602_6#188	8	41846	41846	1	2	TRUE	Chromosome	0.846855927301547	Barcode86	Flye
30602_6#188	10	14282	14282	1	1	FALSE	Plasmid	0.198500929081192	Barcode86	Flye
30602_6#188	11	6738	6738	1	1	FALSE	Chromosome	0.757537340321706	Barcode86	Flye
30602_6#188	7	52004	52004	1	1	TRUE	Plasmid	0.375396561433967	Barcode86	Flye
30602_6#188	9	17444	17444	1	1	FALSE	Chromosome	0.555648392026259	Barcode86	Flye
30602_6#188	5	59952	59952	1	1	TRUE	Plasmid	0.221732762056456	Barcode86	Flye
30602_6#188	1	4818556	4818556	1	1	TRUE	Chromosome	0.972804313035519	Barcode86	Flye
30602_6#188	4	81938	81938	1	1	TRUE	Plasmid	0.177778127315243	Barcode86	Flye
30224_1#273	1	4949104	4949104	1	1	TRUE	Chromosome	0.972599049735602	Barcode87	Flye
30224_1#273	2	89770	89770	1	1	TRUE	Plasmid	0.290414867567126	Barcode87	Flye
30224_1#273	3	59935	59935	1	1	TRUE	Plasmid	0.290393291751678	Barcode87	Flye
30348_2#231	1	4906678	4906678	1	1	TRUE	Chromosome	0.972030323182592	Barcode88	Flye
30348_2#231	2	114172	114172	1	1	TRUE	Plasmid	0.184543238785993	Barcode88	Flye
30821_1#88	1	4939048	4939048	1	1	TRUE	Chromosome	0.972606787031039	Barcode89	Flye
30821_1#88	3	34454	34454	1	1	TRUE	Plasmid	0.433540166575566	Barcode89	Flye
30821_1#88	2	105298	105298	1	1	TRUE	Plasmid	0.174908514853062	Barcode89	Flye
30821_1#88	4	3857	3857	1	1	FALSE	Chromosome	0.679215625458646	Barcode89	Flye
30345_1#224	3	2555	2555	1	1	FALSE	Chromosome	0.988332397573629	Barcode90	Flye
30345_1#224	4	2552	2552	1	1	FALSE	Chromosome	0.999272807237286	Barcode90	Flye
30345_1#224	1	4971757	4971757	1	1	TRUE	Chromosome	0.972652645177678	Barcode90	Flye
30345_1#224	2	133604	133604	1	1	TRUE	Plasmid	0.243574826600513	Barcode90	Flye
30821_1#373	1	4840436	4840436	1	1	FALSE	Chromosome	0.973520599245157	Barcode91	Flye
30821_1#373	2	157231	157231	1	1	TRUE	Chromosome	0.507375232371048	Barcode91	Flye
30345_1#11	1	5038334	5038334	1	1	TRUE	Chromosome	0.972315061124576	Barcode92	Flye
30345_1#11	2	165484	165484	1	1	TRUE	Plasmid	0.221254570953924	Barcode92	Flye
30859_5#197	2	133479	133479	1	1	TRUE	Plasmid	0.338169798876862	Barcode93	Flye
30859_5#197	1	5047000	5047000	1	1	TRUE	Chromosome	0.971221043125213	Barcode93	Flye
30859_5#11	1	5070298	5070298	1	1	TRUE	Chromosome	0.971836905035151	Barcode94	Flye
30859_5#11	2	116915	116915	1	1	TRUE	Plasmid	0.237906565240817	Barcode94	Flye
30859_5#11	3	1706	1706	1	1	TRUE	Plasmid	0.407236737640257	Barcode94	Flye
30859_5#278	1	5023590	5023590	1	1	TRUE	Chromosome	0.97187359902971	Barcode95	Flye
30859_5#278	2	116876	116876	1	1	TRUE	Plasmid	0.230817886514848	Barcode95	Flye
30602_1#44	1	5103699	5103699	1	1	TRUE	Chromosome	0.97200690480699	Barcode96	Flye
30602_1#44	2	119596	119596	1	1	TRUE	Plasmid	0.299576658376286	Barcode96	Flye
