## Supplemental Table 1 for "A high-throughput multiplexing and selection strategy to complete bacterial genomes"

Isolate	ONT_reads_accession	Barcode	ONT_bases	Approx_coverage	Avg_Read_Length	Avg_Phred_Score	Illumina_reads_accession
30134_6#3	ERR5984417	Barcode1	182003004	36.4006008	18773	12.2	ERR4034032
30224_1#251	ERR5984423	Barcode2	198869615	39.773923	21764	12.7	ERR4034549
30224_1#305	ERR5984428	Barcode3	49425719	9.8851438	14857	12.3	ERR4034603
30224_1#351	ERR5984431	Barcode4	43395946	8.6791892	1824	12.3	ERR4034649
30348_2#202	ERR5984523	Barcode5	62494764	12.4989528	17304	12.2	ERR4035647
30821_1#117	ERR5984587	Barcode6	207924565	41.584913	19486	12.4	ERR4036768
30345_1#377	ERR5984466	Barcode7	13855243	2.7710486	24310	12.3	ERR4035059
30821_1#241	ERR5984652	Barcode8	161068528	32.2137056	26536	12.6	ERR4036892
30345_1#226	ERR5984456	Barcode9	57491818	11.4983636	23291	12.3	ERR4034908
30859_5#17	ERR5984744	Barcode10	29066642	5.8133284	2388	12.5	ERR4037047
30859_5#32	ERR5984750	Barcode11	42222038	8.4444076	26855	12.7	ERR4037062
30859_8#141	ERR5984756	Barcode12	135911618	27.1823236	26757	12.4	ERR4037416
30348_1#89	ERR5984474	Barcode13	233343011	46.6686022	21795	12.5	ERR4035155
30224_1#211	ERR5984421	Barcode14	93979651	18.7959302	22647	12.7	ERR4034509
30224_1#201	ERR5984420	Barcode15	78913394	15.7826788	18434	12.4	ERR4034499
30224_1#291	ERR5984425	Barcode16	38671238	7.7342476	17908	12.3	ERR4034589
30348_2#316	ERR5984528	Barcode17	75416429	15.0832858	19396	12	ERR4035761
30345_1#247	ERR5984457	Barcode18	104085842	20.8171684	12461	12.4	ERR4034929
30345_1#188	ERR5984440	Barcode19	14755097	2.9510194	25904	12.3	ERR4034870
30821_1#280	ERR5984655	Barcode20	91799680	18.359936	25431	12.5	ERR4036931
30345_1#43	ERR5984467	Barcode21	109611661	21.9223322	20754	12.4	ERR4034725
30859_5#12	ERR5984742	Barcode22	80746095	16.149219	25303	12.2	ERR4037042
30859_5#21	ERR5984746	Barcode23	173714501	34.7429002	24865	12.2	ERR4037051
30602_1#214	ERR5984554	Barcode24	157982343	31.5964686	29441	12.7	ERR4036043
30348_1#247	ERR5984470	Barcode25	160941023	32.1882046	20216	12.5	ERR4035313
30224_1#48	ERR5984435	Barcode26	76898866	15.3797732	23197	12.5	ERR4034346
30224_1#245	ERR5984422	Barcode27	82574628	16.5149256	17299	12.2	ERR4034543
30224_1#355	ERR5984432	Barcode28	109311822	21.8623644	17968	12.6	ERR4034653
30348_2#223	ERR5984524	Barcode29	74489774	14.8979548	17171	12.4	ERR4035668
30345_1#186	ERR5984439	Barcode30	189502939	37.9005878	19991	12.5	ERR4034868
30821_1#256	ERR5984653	Barcode31	23733723	4.7467446	24495	12.6	ERR4036907
30821_1#134	ERR5984650	Barcode32	28637787	5.7275574	27327	12.8	ERR4036785
30821_1#330	ERR5984656	Barcode33	92575884	18.5151768	26525	12.6	ERR4036981
30859_5#121	ERR5984662	Barcode34	155084482	31.0168964	2832	12.7	ERR4037151
30859_5#136	ERR5984743	Barcode35	151740099	30.3480198	28126	12.5	ERR4037166
30602_1#64	ERR5984557	Barcode36	105311326	21.0622652	25985	12.5	ERR4035893
30348_1#3	ERR5984472	Barcode37	185262310	37.052462	19132	12.3	ERR4035069
30602_6#35	ERR5984559	Barcode38	123306090	24.661218	21133	12.2	ERR4036605
30224_1#38	ERR5984434	Barcode39	85811024	17.1622048	14318	11.7	ERR4034336
30348_2#113	ERR5984476	Barcode40	21989702	4.3979404	19328	12.4	ERR4035558
30348_2#155	ERR5984477	Barcode41	40838810	8.167762	17984	12.4	ERR4035600
30345_1#292	ERR5984459	Barcode42	172027745	34.405549	17699	12.6	ERR4034974
30345_1#298	ERR5984460	Barcode43	26351851	5.2703702	23330	12.8	ERR4034980
30345_1#31	ERR5984461	Barcode44	90505934	18.1011868	20105	12.3	ERR4034713
30345_1#335	ERR5984463	Barcode45	71900657	14.3801314	20647	12.4	ERR4035017
30859_5#29	ERR5984749	Barcode46	102821302	20.5642604	23483	12.7	ERR4037059
30859_5#35	ERR5984751	Barcode47	52735575	10.547115	22444	12.8	ERR4037065
30602_1#109	ERR5984552	Barcode48	155817341	31.1634682	24922	12.5	ERR4035938
30348_1#372	ERR5984471	Barcode49	208883703	41.7767406	19290	12.4	ERR4035438
30224_1#172	ERR5984419	Barcode50	226748631	45.3497262	24690	12.4	ERR4034470
30224_1#298	ERR5984426	Barcode51	61874827	12.3749654	18429	12.4	ERR4034596
30348_2#44	ERR5984530	Barcode52	45669397	9.1338794	20171	12.4	ERR4035489
30348_2#256	ERR5984526	Barcode53	38123781	7.6247562	19531	12.4	ERR4035701
30345_1#36	ERR5984465	Barcode54	190491306	38.0982612	23520	12.8	ERR4034718
30345_1#330	ERR5984462	Barcode55	130261692	26.0523384	26246	12.1	ERR4035012
30345_1#218	ERR5984441	Barcode56	29390689	5.8781378	27551	12.8	ERR4034900
30821_1#335	ERR5984657	Barcode57	33109609	6.6219218	22570	12.6	ERR4036986
30859_5#129	ERR5984741	Barcode58	151474900	30.29498	29386	12.8	ERR4037159
30859_5#287	ERR5984748	Barcode59	184360174	36.8720348	30583	12.6	ERR4037317
30602_1#40	ERR5984555	Barcode60	110667664	22.1335328	24831	12.3	ERR4035869
30348_1#126	ERR5984468	Barcode61	208128215	41.625643	2140	12.6	ERR4035192
30224_1#313	ERR5984429	Barcode62	212291378	42.4582756	22683	12.4	ERR4034611
30224_1#383	ERR5984433	Barcode63	87998809	17.5997618	23139	12.6	ERR4034681
30348_2#3	ERR5984529	Barcode64	81643300	16.32866	17771	12.2	ERR4035448
30348_2#296	ERR5984527	Barcode65	4735524	0.9471048	19413	12.9	ERR4035741
30345_1#220	ERR5984454	Barcode66	152175155	30.435031	2097	12.4	ERR4034902
30345_1#164	ERR5984438	Barcode67	67688719	13.5377438	26673	12.7	ERR4034846
30821_1#162	ERR5984651	Barcode68	3374684	0.6749368	26697	12.9	ERR4036813
30859_5#62	ERR5984754	Barcode69	147709733	29.5419466	26546	12.5	ERR4037092
30859_5#40	ERR5984753	Barcode70	180215279	36.0430558	28566	12.6	ERR4037070
30348_1#87	ERR5984473	Barcode71	206693911	41.3387822	30156	12.6	ERR4035153
30602_1#104	ERR5984551	Barcode72	53251283	10.6502566	25201	12.6	ERR4035933
30348_1#195	ERR5984469	Barcode73	244001711	48.8003422	20960	12.5	ERR4035261
30224_1#333	ERR5984430	Barcode74	181868300	36.37366	22130	12.1	ERR4034631
30224_1#302	ERR5984427	Barcode75	125844194	25.1688388	18548	12.3	ERR4034600
30348_2#105	ERR5984475	Barcode76	55268069	11.0536138	1960	12.2	ERR4035550
30345_1#350	ERR5984464	Barcode77	50294312	10.0588624	16615	12.3	ERR4035032
30345_1#119	ERR5984436	Barcode78	75037829	15.0075658	16372	12.5	ERR4034801
30821_1#82	ERR5984659	Barcode79	19636365	3.927273	25372	12.6	ERR4036733
30345_1#279	ERR5984458	Barcode80	174759574	34.9519148	2889	12.6	ERR4034961
30859_5#96	ERR5984755	Barcode81	117304237	23.4608474	25444	12.5	ERR4037126
30821_1#274	ERR5984654	Barcode82	112938435	22.587687	30876	12.7	ERR4036925
30859_5#383	ERR5984752	Barcode83	188107659	37.6215318	30664	12.6	ERR4037413
30602_1#133	ERR5984553	Barcode84	105554541	21.1109082	29339	12.7	ERR4035962
30224_1#102	ERR5984418	Barcode85	177452430	35.490486	208	12.5	ERR4034400
30602_6#188	ERR5984558	Barcode86	228595005	45.719001	21705	12.3	ERR4036643
30224_1#273	ERR5984424	Barcode87	129836850	25.96737	20279	12.5	ERR4034571
30348_2#231	ERR5984525	Barcode88	66787507	13.3575014	19937	12.2	ERR4035676
30821_1#88	ERR5984660	Barcode89	69258395	13.851679	19224	12.5	ERR4036739
30345_1#224	ERR5984455	Barcode90	88040659	17.6081318	17564	12.4	ERR4034906
30821_1#373	ERR5984658	Barcode91	52126740	10.425348	27643	12.8	ERR4037024
30345_1#11	ERR5984437	Barcode92	179511580	35.902316	29339	12.8	ERR4034693
30859_5#197	ERR5984745	Barcode93	223196952	44.6393904	29181	12.7	ERR4037227
30859_5#11	ERR5984661	Barcode94	216474166	43.2948332	29733	12.7	ERR4037041
30859_5#278	ERR5984747	Barcode95	129846990	25.969398	32481	12.7	ERR4037308
30602_1#44	ERR5984556	Barcode96	61022071	12.2044142	3237	12.5	ERR4035873
