## Supplemental Table 2 for "A high-throughput multiplexing and selection strategy to complete bacterial genomes"

Isolate	Component	Component_size	N50	Contiguity	Number_contigs	Circularity	mlplasmids_prediction	mlplasmids_chromosome_posterior_probability	Barcode	Assembler
30134_6#3	1	5071772	5071772	1	1	TRUE	Chromosome	0.971591466897026	Barcode1	Unicycler
30134_6#3	2	114236	114236	1	1	TRUE	Plasmid	0.203844482686986	Barcode1	Unicycler
30224_1#251	1	4823117	4535695	0.940407417029278	7	TRUE	Chromosome	0.973270379261217	Barcode2	Unicycler
30224_1#251	2	159451	159451	1	1	TRUE	Plasmid	0.464274958083595	Barcode2	Unicycler
30224_1#305	1	4971108	4971108	1	1	TRUE	Chromosome	0.972169553080884	Barcode3	Unicycler
30224_1#305	2	119868	119868	1	1	TRUE	Plasmid	0.216278119311735	Barcode3	Unicycler
30224_1#351	1	5097056	3175787	0.623062999504027	24	TRUE	Chromosome	0.975236077105382	Barcode4	Unicycler
30348_2#202	1	5074055	4961937	0.977903668761967	19	TRUE	Chromosome	0.971719107176878	Barcode5	Unicycler
30348_2#202	2	139025	139025	1	1	TRUE	Plasmid	0.211256418158824	Barcode5	Unicycler
30821_1#117	1	5150756	5150756	1	1	TRUE	Chromosome	0.971145917246815	Barcode6	Unicycler
30821_1#117	2	143477	143477	1	1	TRUE	Plasmid	0.237658630816896	Barcode6	Unicycler
30821_1#117	3	86598	86598	1	1	TRUE	Plasmid	0.237751034585472	Barcode6	Unicycler
30821_1#117	4	24412	24412	1	1	TRUE	Chromosome	0.643566861653558	Barcode6	Unicycler
30345_1#377	1	4994353	2666022	0.533807281944228	46	TRUE	Chromosome	0.977505145777345	Barcode7	Unicycler
30345_1#377	2	155139	155139	1	1	TRUE	Plasmid	0.209420106524908	Barcode7	Unicycler
30821_1#241	1	5099153	5021407	0.98475315410226	8	TRUE	Chromosome	0.970892365312925	Barcode8	Unicycler
30821_1#241	2	65407	65407	1	1	TRUE	Plasmid	0.115262305498577	Barcode8	Unicycler
30345_1#226	1	5068319	4991217	0.98478746108917	3	TRUE	Chromosome	0.971579876809013	Barcode9	Unicycler
30345_1#226	2	116552	110924	0.951712540325348	8	TRUE	Plasmid	0.222228755369153	Barcode9	Unicycler
30345_1#226	3	40349	40349	1	1	TRUE	Plasmid	0.431525581309771	Barcode9	Unicycler
30345_1#226	4	36028	36028	1	1	TRUE	Plasmid	0.359992587642781	Barcode9	Unicycler
30345_1#226	5	30153	30153	1	1	TRUE	Plasmid	0.262025274052889	Barcode9	Unicycler
30345_1#226	6	7939	7939	1	1	TRUE	Plasmid	0.221725411600689	Barcode9	Unicycler
30859_5#17	1	5100664	5023562	0.9848839288375	3	TRUE	Chromosome	0.971771648566957	Barcode10	Unicycler
30859_5#17	2	113953	113953	1	1	FALSE	Plasmid	0.166506987420745	Barcode10	Unicycler
30859_5#17	3	95955	95955	1	1	TRUE	Plasmid	0.31005543881329	Barcode10	Unicycler
30859_5#17	4	36029	36029	1	1	TRUE	Plasmid	0.362455673162219	Barcode10	Unicycler
30859_5#32	1	4999990	4999990	1	1	TRUE	Chromosome	0.971905304226038	Barcode11	Unicycler
30859_5#32	2	149682	149682	1	1	TRUE	Plasmid	0.270116927764824	Barcode11	Unicycler
30859_8#141	1	4945335	4945335	1	1	TRUE	Chromosome	0.97153684747381	Barcode12	Unicycler
30859_8#141	2	142359	142359	1	1	TRUE	Plasmid	0.298822702991532	Barcode12	Unicycler
30859_8#141	3	117283	117283	1	1	TRUE	Plasmid	0.188647194777802	Barcode12	Unicycler
30859_8#141	4	90461	90461	1	1	TRUE	Plasmid	0.159233970454552	Barcode12	Unicycler
30859_8#141	5	48904	48904	1	1	FALSE	Chromosome	0.598201980483326	Barcode12	Unicycler
30348_1#89	1	5047324	5047324	1	1	TRUE	Chromosome	0.971811819440964	Barcode13	Unicycler
30348_1#89	2	108754	108754	1	1	TRUE	Plasmid	0.174703691459214	Barcode13	Unicycler
30348_1#89	3	5167	5167	1	1	TRUE	Plasmid	0.0227691823306215	Barcode13	Unicycler
30224_1#211	1	5029359	4869639	0.968242473842094	5	TRUE	Chromosome	0.972216527542602	Barcode14	Unicycler
30224_1#211	2	111816	111816	1	1	TRUE	Plasmid	0.291485116514354	Barcode14	Unicycler
30224_1#211	3	5168	5168	1	1	TRUE	Plasmid	0.0145861417066766	Barcode14	Unicycler
30224_1#211	4	3988	3988	1	1	TRUE	Plasmid	0.267960329480807	Barcode14	Unicycler
30224_1#211	5	2495	2495	1	1	TRUE	Plasmid	0.113475108763279	Barcode14	Unicycler
30224_1#201	1	4975302	4975302	1	1	TRUE	Chromosome	0.972008247514166	Barcode15	Unicycler
30224_1#201	2	128449	128449	1	1	TRUE	Plasmid	0.195223460842096	Barcode15	Unicycler
30224_1#201	3	5631	5631	1	1	TRUE	Chromosome	0.531804984824352	Barcode15	Unicycler
30224_1#201	4	5167	5167	1	1	TRUE	Plasmid	0.0227691823306215	Barcode15	Unicycler
30224_1#201	5	5159	5159	1	1	TRUE	Plasmid	0.0184620299033537	Barcode15	Unicycler
30224_1#201	6	4087	4087	1	1	TRUE	Plasmid	0.277749970070521	Barcode15	Unicycler
30224_1#201	7	2101	2101	1	1	TRUE	Chromosome	0.988907387175176	Barcode15	Unicycler
30224_1#201	8	1718	1718	1	1	TRUE	Plasmid	0.403896073133823	Barcode15	Unicycler
30224_1#291	1	4901873	4901873	1	1	TRUE	Chromosome	0.971902163336537	Barcode16	Unicycler
30224_1#291	2	132550	132550	1	1	TRUE	Plasmid	0.15625803926446	Barcode16	Unicycler
30348_2#316	1	4971670	4971670	1	1	TRUE	Chromosome	0.971041517457527	Barcode17	Unicycler
30348_2#316	2	104163	104163	1	1	TRUE	Plasmid	0.222283340748201	Barcode17	Unicycler
30345_1#247	1	4789410	4789410	1	1	TRUE	Chromosome	0.97204490056013	Barcode18	Unicycler
30345_1#247	2	144850	144850	1	1	TRUE	Plasmid	0.174946548558675	Barcode18	Unicycler
30345_1#188	1	5215082	1521013	0.291656583731569	36	TRUE	Chromosome	0.973470655323963	Barcode19	Unicycler
30821_1#280	1	4977276	4977276	1	1	TRUE	Chromosome	0.970848914542223	Barcode20	Unicycler
30821_1#280	2	145514	145514	1	1	TRUE	Plasmid	0.229321544950545	Barcode20	Unicycler
30821_1#280	3	34981	34981	1	1	TRUE	Plasmid	0.30772908922474	Barcode20	Unicycler
30345_1#43	1	5081297	1161636	0.228610136349046	64	TRUE	Chromosome	0.975570939198914	Barcode21	Unicycler
30345_1#43	2	82689	82689	1	1	TRUE	Plasmid	0.20386358730244	Barcode21	Unicycler
30345_1#43	3	71699	64120	0.894294202150658	14	TRUE	Plasmid	0.155037927277616	Barcode21	Unicycler
30345_1#43	4	34183	34183	1	1	TRUE	Plasmid	0.160236784988628	Barcode21	Unicycler
30345_1#43	5	5631	5631	1	1	TRUE	Plasmid	0.356703847437389	Barcode21	Unicycler
30345_1#43	6	5167	5167	1	1	TRUE	Plasmid	0.0227691823306215	Barcode21	Unicycler
30345_1#43	7	1552	1552	1	1	TRUE	Plasmid	0.00189087058251958	Barcode21	Unicycler
30345_1#43	8	1254	1254	1	1	FALSE	Plasmid	0.0138054066879679	Barcode21	Unicycler
30859_5#12	1	5046774	5046774	1	1	TRUE	Chromosome	0.970868342209748	Barcode22	Unicycler
30859_5#12	2	93522	93522	1	1	TRUE	Plasmid	0.298271531360399	Barcode22	Unicycler
30859_5#21	1	4854600	4854600	1	1	TRUE	Chromosome	0.972914690416081	Barcode23	Unicycler
30859_5#21	2	140727	140727	1	1	TRUE	Plasmid	0.203663489046963	Barcode23	Unicycler
30859_5#21	3	4116	4116	1	1	TRUE	Chromosome	0.670198816416505	Barcode23	Unicycler
30602_1#214	1	5041433	4687710	0.929836814254995	60	TRUE	Chromosome	0.972725276290224	Barcode24	Unicycler
30602_1#214	2	134365	134365	1	1	TRUE	Plasmid	0.316399369455205	Barcode24	Unicycler
30602_1#214	3	6888	6888	1	1	TRUE	Plasmid	0.0165303653312467	Barcode24	Unicycler
30602_1#214	4	5165	5165	1	1	TRUE	Plasmid	0.0189698419056088	Barcode24	Unicycler
30348_1#247	1	4788796	4726181	0.986924688376786	5	TRUE	Chromosome	0.972293443244304	Barcode25	Unicycler
30348_1#247	2	117929	117929	1	1	TRUE	Plasmid	0.184343186874896	Barcode25	Unicycler
30224_1#48	1	5001125	5001125	1	1	TRUE	Chromosome	0.971938271408976	Barcode26	Unicycler
30224_1#48	2	129167	129167	1	1	TRUE	Plasmid	0.171411667856335	Barcode26	Unicycler
30224_1#48	3	5631	5631	1	1	TRUE	Plasmid	0.349034998456148	Barcode26	Unicycler
30224_1#48	4	5167	5167	1	1	TRUE	Plasmid	0.0227691823306215	Barcode26	Unicycler
30224_1#48	5	2630	2630	1	1	TRUE	Plasmid	0.0862643928496506	Barcode26	Unicycler
30224_1#48	6	1538	1538	1	1	TRUE	Plasmid	0.011543610911246	Barcode26	Unicycler
30224_1#48	7	1506	1506	1	1	TRUE	Plasmid	0.240765064896808	Barcode26	Unicycler
30224_1#245	1	5082244	1672774	0.329140828342756	33	TRUE	Chromosome	0.970567587591488	Barcode27	Unicycler
30224_1#245	2	114216	114216	1	1	TRUE	Plasmid	0.202901498659142	Barcode27	Unicycler
30224_1#245	3	59183	59183	1	1	TRUE	Plasmid	0.0820961679469366	Barcode27	Unicycler
30224_1#355	1	4893775	4893775	1	1	TRUE	Chromosome	0.972507248521432	Barcode28	Unicycler
30224_1#355	2	168512	168512	1	1	TRUE	Plasmid	0.498714886582395	Barcode28	Unicycler
30348_2#223	1	5003531	5003531	1	1	TRUE	Chromosome	0.971436256014725	Barcode29	Unicycler
30348_2#223	2	158056	158056	1	1	TRUE	Plasmid	0.17541322301969	Barcode29	Unicycler
30348_2#223	3	95391	95391	1	1	TRUE	Plasmid	0.344774296546132	Barcode29	Unicycler
30348_2#223	4	3195	3195	1	1	FALSE	Chromosome	0.996125121874095	Barcode29	Unicycler
30345_1#186	1	5160836	5160836	1	1	TRUE	Chromosome	0.969691878354018	Barcode30	Unicycler
30345_1#186	2	48173	48173	1	1	TRUE	Plasmid	0.311572374427541	Barcode30	Unicycler
30821_1#256	1	4999838	2923927	0.584804347660864	16	TRUE	Chromosome	0.975038534438031	Barcode31	Unicycler
30821_1#256	2	114404	114404	1	1	FALSE	Plasmid	0.194843293955719	Barcode31	Unicycler
30821_1#256	3	7939	7939	1	1	TRUE	Plasmid	0.267049839038131	Barcode31	Unicycler
30821_1#256	4	5631	5631	1	1	TRUE	Plasmid	0.47301728620695	Barcode31	Unicycler
30821_1#256	5	5167	5167	1	1	TRUE	Plasmid	0.0147815179876626	Barcode31	Unicycler
30821_1#256	6	2464	2464	1	1	TRUE	Chromosome	0.968805758039591	Barcode31	Unicycler
30821_1#256	7	1552	1552	1	1	TRUE	Plasmid	0.00227801000488204	Barcode31	Unicycler
30821_1#134	1	4896299	4894822	0.999698343585635	11	TRUE	Chromosome	0.971676832734305	Barcode32	Unicycler
30821_1#134	2	124417	114433	0.919753731403265	9	TRUE	Plasmid	0.130980468095187	Barcode32	Unicycler
30821_1#330	1	5025809	5025809	1	1	TRUE	Chromosome	0.971814034946787	Barcode33	Unicycler
30821_1#330	2	101573	101573	1	1	TRUE	Plasmid	0.156234110659401	Barcode33	Unicycler
30821_1#330	3	5167	5167	1	1	TRUE	Plasmid	0.0227691823306215	Barcode33	Unicycler
30821_1#330	4	4069	4069	1	1	TRUE	Chromosome	0.723508724527641	Barcode33	Unicycler
30821_1#330	5	1783	1783	1	1	TRUE	Chromosome	0.93207877275571	Barcode33	Unicycler
30859_5#121	1	5172307	1104868	0.213612223713712	48	TRUE	Chromosome	0.977280535813428	Barcode34	Unicycler
30859_5#121	2	111932	111932	1	1	TRUE	Plasmid	0.284012741801585	Barcode34	Unicycler
30859_5#136	1	5107050	4994583	0.97797808911211	10	TRUE	Chromosome	0.970601954487957	Barcode35	Unicycler
30859_5#136	2	110939	110939	1	1	TRUE	Plasmid	0.217044102051028	Barcode35	Unicycler
30602_1#64	1	5095368	5095368	1	1	TRUE	Chromosome	0.971941464747683	Barcode36	Unicycler
30602_1#64	2	145112	145112	1	1	TRUE	Plasmid	0.301807526216083	Barcode36	Unicycler
30602_1#64	3	6769	6769	1	1	TRUE	Plasmid	0.155865043474937	Barcode36	Unicycler
30602_1#64	4	6647	6647	1	1	TRUE	Plasmid	0.0894289846265848	Barcode36	Unicycler
30348_1#3	1	4939228	4939228	1	1	TRUE	Chromosome	0.972525674884154	Barcode37	Unicycler
30348_1#3	2	134994	134994	1	1	TRUE	Plasmid	0.258559615078459	Barcode37	Unicycler
30602_6#35	1	5000132	5000132	1	1	TRUE	Chromosome	0.971660065755485	Barcode38	Unicycler
30602_6#35	2	153880	153880	1	1	TRUE	Plasmid	0.18353138986325	Barcode38	Unicycler
30224_1#38	1	4861696	4861696	1	1	TRUE	Chromosome	0.972711570829283	Barcode39	Unicycler
30224_1#38	2	130201	130201	1	1	TRUE	Plasmid	0.187965578442859	Barcode39	Unicycler
30224_1#38	3	82579	82579	1	1	TRUE	Plasmid	0.286816940019832	Barcode39	Unicycler
30224_1#38	4	7942	7942	1	1	TRUE	Plasmid	0.213032181366108	Barcode39	Unicycler
30348_2#113	1	5100603	3470050	0.680321522768975	11	TRUE	Chromosome	0.972186351536466	Barcode40	Unicycler
30348_2#113	2	79466	79466	1	1	TRUE	Plasmid	0.181048455910542	Barcode40	Unicycler
30348_2#113	3	4082	4082	1	1	TRUE	Plasmid	0.294726741335507	Barcode40	Unicycler
30348_2#113	4	1470	1470	1	1	TRUE	Chromosome	0.979447751104743	Barcode40	Unicycler
30348_2#155	1	4993097	3949704	0.79103290002177	21	TRUE	Chromosome	0.972909185468204	Barcode41	Unicycler
30348_2#155	2	119148	119148	1	1	TRUE	Plasmid	0.169101156822424	Barcode41	Unicycler
30348_2#155	3	8554	8554	1	1	TRUE	Plasmid	0.298512003297444	Barcode41	Unicycler
30348_2#155	4	1506	1506	1	1	TRUE	Plasmid	0.240765064896808	Barcode41	Unicycler
30345_1#292	1	5063562	5007227	0.988874432662225	6	TRUE	Chromosome	0.972453988222383	Barcode42	Unicycler
30345_1#292	2	116939	116939	1	1	TRUE	Plasmid	0.241130775831956	Barcode42	Unicycler
30345_1#292	3	48680	48659	0.999568611339359	2	TRUE	Plasmid	0.314955381977968	Barcode42	Unicycler
30345_1#298	1	5053425	5053425	1	1	TRUE	Chromosome	0.971196806772724	Barcode43	Unicycler
30345_1#298	2	127573	122040	0.956628753733157	5	TRUE	Plasmid	0.252425731963793	Barcode43	Unicycler
30345_1#298	3	6677	6677	1	1	TRUE	Chromosome	0.693363150594694	Barcode43	Unicycler
30345_1#298	4	5716	5716	1	1	TRUE	Chromosome	0.781955633302138	Barcode43	Unicycler
30345_1#298	5	5631	5631	1	1	TRUE	Chromosome	0.512542846337049	Barcode43	Unicycler
30345_1#298	6	5146	5146	1	1	TRUE	Plasmid	0.0258291189977388	Barcode43	Unicycler
30345_1#298	7	1796	1796	1	1	TRUE	Plasmid	0.00690183261543265	Barcode43	Unicycler
30345_1#31	1	5089235	5089235	1	1	TRUE	Chromosome	0.971218220637101	Barcode44	Unicycler
30345_1#31	2	114219	114219	1	1	TRUE	Plasmid	0.223509522167241	Barcode44	Unicycler
30345_1#335	1	5158908	5158908	1	1	TRUE	Chromosome	0.971215065721838	Barcode45	Unicycler
30345_1#335	2	166510	166510	1	1	TRUE	Plasmid	0.176001375957321	Barcode45	Unicycler
30345_1#335	3	6078	6078	1	1	TRUE	Plasmid	0.00336137762308963	Barcode45	Unicycler
30345_1#335	4	4074	4074	1	1	TRUE	Chromosome	0.613109638530296	Barcode45	Unicycler
30345_1#335	5	2101	2101	1	1	TRUE	Plasmid	0.369616768471479	Barcode45	Unicycler
30345_1#335	6	1459	1459	1	1	TRUE	Plasmid	0.0525705709643627	Barcode45	Unicycler
30859_5#29	1	4988921	4988921	1	1	TRUE	Chromosome	0.971881849817751	Barcode46	Unicycler
30859_5#29	2	146142	146142	1	1	TRUE	Plasmid	0.148755465952405	Barcode46	Unicycler
30859_5#29	3	5167	5167	1	1	TRUE	Plasmid	0.0227691823306215	Barcode46	Unicycler
30859_5#35	1	5229488	5227521	0.999623863751098	3	TRUE	Chromosome	0.970542166006735	Barcode47	Unicycler
30859_5#35	2	126638	126638	1	1	TRUE	Plasmid	0.153448356697966	Barcode47	Unicycler
30602_1#109	1	5060811	5060811	1	1	TRUE	Chromosome	0.971549086378297	Barcode48	Unicycler
30602_1#109	2	82497	82497	1	1	TRUE	Plasmid	0.230387057052553	Barcode48	Unicycler
30602_1#109	3	1549	1549	1	1	TRUE	Plasmid	0.262940331666409	Barcode48	Unicycler
30348_1#372	1	5337366	997854	0.186956262695869	78	TRUE	Chromosome	0.969622801946253	Barcode49	Unicycler
30348_1#372	2	13084	7917	0.605090186487313	3	TRUE	Chromosome	0.782870278900761	Barcode49	Unicycler
30348_1#372	3	7196	7196	1	1	TRUE	Plasmid	0.166486738384262	Barcode49	Unicycler
30224_1#172	1	5101251	5101251	1	1	TRUE	Chromosome	0.970494039006134	Barcode50	Unicycler
30224_1#172	2	116938	116938	1	1	TRUE	Plasmid	0.233371275748315	Barcode50	Unicycler
30224_1#172	3	5716	5716	1	1	TRUE	Chromosome	0.772312512221912	Barcode50	Unicycler
30224_1#172	4	1921	1921	1	1	TRUE	Plasmid	0.0657708791582104	Barcode50	Unicycler
30224_1#298	1	4791682	4715443	0.984089303088143	6	TRUE	Chromosome	0.971663800918037	Barcode51	Unicycler
30224_1#298	2	105562	105562	1	1	TRUE	Plasmid	0.146696185617592	Barcode51	Unicycler
30348_2#44	1	4965036	4965036	1	1	TRUE	Chromosome	0.972024185891235	Barcode52	Unicycler
30348_2#44	2	128920	128920	1	1	TRUE	Plasmid	0.212075536113587	Barcode52	Unicycler
30348_2#44	3	4082	4082	1	1	TRUE	Plasmid	0.29330793076621	Barcode52	Unicycler
30348_2#256	1	5178369	5178369	1	1	TRUE	Chromosome	0.971034249126429	Barcode53	Unicycler
30348_2#256	2	157129	157129	1	1	TRUE	Plasmid	0.176690950410127	Barcode53	Unicycler
30345_1#36	1	4108047	2091458	0.509112480942891	20	TRUE	Chromosome	0.969118401308554	Barcode54	Unicycler
30345_1#36	2	1069159	1068622	0.999497736071062	2	TRUE	Chromosome	0.971687950239782	Barcode54	Unicycler
30345_1#36	3	5390	5156	0.956586270871985	3	TRUE	Plasmid	0.150007861302283	Barcode54	Unicycler
30345_1#330	1	5032325	4888977	0.971514558380073	6	TRUE	Chromosome	0.972179779865835	Barcode55	Unicycler
30345_1#330	2	35412	35412	1	1	TRUE	Plasmid	0.310252882875653	Barcode55	Unicycler
30345_1#330	3	1569	1569	1	1	TRUE	Plasmid	0.49868689428773	Barcode55	Unicycler
30345_1#218	1	4975824	4811297	0.966934722771545	10	TRUE	Chromosome	0.972229191263426	Barcode56	Unicycler
30345_1#218	2	130501	130501	1	1	FALSE	Plasmid	0.148478410648745	Barcode56	Unicycler
30345_1#218	3	102583	102583	1	1	TRUE	Plasmid	0.206119786721105	Barcode56	Unicycler
30345_1#218	4	34716	34716	1	1	TRUE	Plasmid	0.178205224446475	Barcode56	Unicycler
30345_1#218	5	30778	30778	1	1	TRUE	Plasmid	0.2363902503329	Barcode56	Unicycler
30345_1#218	6	5167	5167	1	1	TRUE	Plasmid	0.0211939879011125	Barcode56	Unicycler
30345_1#218	7	3666	3666	1	1	TRUE	Plasmid	0.15056465392214	Barcode56	Unicycler
30821_1#335	1	5036467	5036467	1	1	TRUE	Chromosome	0.971410689221549	Barcode57	Unicycler
30821_1#335	2	127271	127271	1	1	TRUE	Plasmid	0.355093141396946	Barcode57	Unicycler
30859_5#129	1	5038910	4879900	0.968443572121749	3	TRUE	Chromosome	0.971791738242637	Barcode58	Unicycler
30859_5#129	2	156777	156777	1	1	TRUE	Plasmid	0.189587742038073	Barcode58	Unicycler
30859_5#129	3	4245	4245	1	1	TRUE	Chromosome	0.598861298776488	Barcode58	Unicycler
30859_5#129	4	1922	1922	1	1	TRUE	Plasmid	0.00349327537582078	Barcode58	Unicycler
30859_5#129	5	1546	1546	1	1	TRUE	Plasmid	0.020817509613189	Barcode58	Unicycler
30859_5#287	1	4854385	4854385	1	1	TRUE	Chromosome	0.972869014307753	Barcode59	Unicycler
30859_5#287	2	119769	119769	1	1	TRUE	Plasmid	0.217133142552528	Barcode59	Unicycler
30602_1#40	1	5090715	5013529	0.984837886230127	3	TRUE	Chromosome	0.971604768423094	Barcode60	Unicycler
30602_1#40	2	116942	116942	1	1	TRUE	Plasmid	0.242098825413166	Barcode60	Unicycler
30348_1#126	1	5160732	5160732	1	1	TRUE	Chromosome	0.971283974475997	Barcode61	Unicycler
30348_1#126	2	111841	111841	1	1	TRUE	Plasmid	0.256441972331449	Barcode61	Unicycler
30348_1#126	3	33899	33899	1	1	TRUE	Plasmid	0.0950896274344538	Barcode61	Unicycler
30348_1#126	4	5211	5211	1	1	TRUE	Plasmid	0.00266981479069395	Barcode61	Unicycler
30348_1#126	5	5168	2361	0.456849845201238	3	TRUE	Plasmid	0.00496093177430335	Barcode61	Unicycler
30348_1#126	6	4082	4082	1	1	TRUE	Plasmid	0.301334902111644	Barcode61	Unicycler
30348_1#126	7	2043	2043	1	1	TRUE	Plasmid	0.115682186074385	Barcode61	Unicycler
30348_1#126	8	1550	1550	1	1	TRUE	Plasmid	0.085962500658283	Barcode61	Unicycler
30224_1#313	1	4939533	4861716	0.984246081562771	8	TRUE	Chromosome	0.971886213993465	Barcode62	Unicycler
30224_1#313	2	86730	86730	1	1	TRUE	Plasmid	0.151059644209911	Barcode62	Unicycler
30224_1#313	3	35282	35282	1	1	TRUE	Plasmid	0.257936108872566	Barcode62	Unicycler
30224_1#313	4	4087	4087	1	1	TRUE	Plasmid	0.273678459766317	Barcode62	Unicycler
30224_1#383	1	4822449	4282996	0.88813712700746	11	TRUE	Chromosome	0.973456031757787	Barcode63	Unicycler
30224_1#383	2	148814	148814	1	1	TRUE	Plasmid	0.314796046117256	Barcode63	Unicycler
30224_1#383	3	100125	100125	1	1	TRUE	Plasmid	0.314047665417468	Barcode63	Unicycler
30224_1#383	4	33662	33662	1	1	TRUE	Plasmid	0.158408135322504	Barcode63	Unicycler
30348_2#3	1	4821946	4821946	1	1	TRUE	Chromosome	0.972832724652228	Barcode64	Unicycler
30348_2#3	2	131395	131395	1	1	TRUE	Plasmid	0.184080458606448	Barcode64	Unicycler
30348_2#3	3	81532	81532	1	1	TRUE	Plasmid	0.180711389778352	Barcode64	Unicycler
30348_2#3	4	63064	63064	1	1	TRUE	Plasmid	0.195736315367938	Barcode64	Unicycler
30348_2#3	5	33876	33876	1	1	TRUE	Plasmid	0.211102932101302	Barcode64	Unicycler
30348_2#3	6	4077	4077	1	1	TRUE	Chromosome	0.750901911121179	Barcode64	Unicycler
30348_2#3	7	4062	4062	1	1	TRUE	Chromosome	0.638877044856481	Barcode64	Unicycler
30348_2#3	8	3373	3373	1	1	TRUE	Plasmid	0.294992351620345	Barcode64	Unicycler
30348_2#3	9	1573	1573	1	1	FALSE	Plasmid	0.00484803122516297	Barcode64	Unicycler
30348_2#296	1	5075354	354868	0.0699198518960451	126	TRUE	Chromosome	0.973806426319379	Barcode65	Unicycler
30345_1#220	1	5082484	5082484	1	1	TRUE	Chromosome	0.971128530588146	Barcode66	Unicycler
30345_1#220	2	119650	119650	1	1	TRUE	Plasmid	0.242233369595108	Barcode66	Unicycler
30345_1#220	3	2067	2067	1	1	TRUE	Chromosome	0.870080456208103	Barcode66	Unicycler
30345_1#164	1	5148649	1281084	0.248819447587124	70	TRUE	Chromosome	0.97666978948636	Barcode67	Unicycler
30345_1#164	2	110244	110244	1	1	TRUE	Plasmid	0.253761172701915	Barcode67	Unicycler
30821_1#162	1	5107089	398863	0.0780998725497049	104	TRUE	Chromosome	0.977668763775249	Barcode68	Unicycler
30859_5#62	1	4864609	4864609	1	1	TRUE	Chromosome	0.972131339298654	Barcode69	Unicycler
30859_5#62	2	137206	137206	1	1	TRUE	Plasmid	0.15358567354036	Barcode69	Unicycler
30859_5#62	3	68987	68987	1	1	TRUE	Plasmid	0.136348877709574	Barcode69	Unicycler
30859_5#40	1	4857175	4857175	1	1	TRUE	Chromosome	0.972866908602527	Barcode70	Unicycler
30859_5#40	2	132867	132867	1	1	TRUE	Plasmid	0.197113997846747	Barcode70	Unicycler
30859_5#40	3	73787	73787	1	1	TRUE	Plasmid	0.205116990041564	Barcode70	Unicycler
30348_1#87	1	5143673	5033316	0.978545098026255	4	TRUE	Chromosome	0.970895232644656	Barcode71	Unicycler
30348_1#87	2	116936	116936	1	1	TRUE	Plasmid	0.221833935342318	Barcode71	Unicycler
30602_1#104	1	5156814	5156814	1	1	TRUE	Chromosome	0.971295984364306	Barcode72	Unicycler
30602_1#104	2	136088	136088	1	1	TRUE	Plasmid	0.297232569511705	Barcode72	Unicycler
30602_1#104	3	54494	33014	0.605828164568576	3	TRUE	Plasmid	0.213057405529233	Barcode72	Unicycler
30602_1#104	4	47865	5744	0.120004178418469	57	TRUE	Plasmid	0.434361744957536	Barcode72	Unicycler
30602_1#104	5	37892	37892	1	1	TRUE	Plasmid	0.299432900583508	Barcode72	Unicycler
30602_1#104	6	13673	13673	1	1	FALSE	Plasmid	0.214351980285336	Barcode72	Unicycler
30602_1#104	7	11067	6474	0.584982380048794	3	TRUE	Plasmid	0.0601814727747004	Barcode72	Unicycler
30602_1#104	8	10443	10443	1	1	TRUE	Plasmid	0.125306296003698	Barcode72	Unicycler
30602_1#104	9	1549	1549	1	1	TRUE	Plasmid	0.2228011871835	Barcode72	Unicycler
30348_1#195	1	5080515	5080515	1	1	TRUE	Chromosome	0.971325977205411	Barcode73	Unicycler
30348_1#195	2	119650	119650	1	1	TRUE	Plasmid	0.244427990827351	Barcode73	Unicycler
30224_1#333	1	4896672	4896672	1	1	TRUE	Chromosome	0.972351770409214	Barcode74	Unicycler
30224_1#333	2	149185	149185	1	1	TRUE	Plasmid	0.164892204926461	Barcode74	Unicycler
30224_1#333	3	4071	4071	1	1	TRUE	Chromosome	0.564186747702089	Barcode74	Unicycler
30224_1#302	1	4850171	4773235	0.984137466493449	10	TRUE	Chromosome	0.971667817374367	Barcode75	Unicycler
30224_1#302	2	138233	138233	1	1	TRUE	Plasmid	0.195977283529355	Barcode75	Unicycler
30348_2#105	1	4835783	4835783	1	1	TRUE	Chromosome	0.973109709176155	Barcode76	Unicycler
30348_2#105	2	123728	122908	0.993372559162033	3	TRUE	Plasmid	0.189084008701653	Barcode76	Unicycler
30348_2#105	3	7942	7942	1	1	TRUE	Plasmid	0.213032181366108	Barcode76	Unicycler
30345_1#350	1	4969190	4891312	0.984327828076608	10	TRUE	Chromosome	0.971669048272431	Barcode77	Unicycler
30345_1#350	2	89909	89909	1	1	TRUE	Plasmid	0.254061695074435	Barcode77	Unicycler
30345_1#119	1	4975922	4816201	0.967901225139783	6	TRUE	Chromosome	0.972287187754583	Barcode78	Unicycler
30345_1#119	2	148156	148156	1	1	TRUE	Plasmid	0.180401964276968	Barcode78	Unicycler
30345_1#119	3	5167	5167	1	1	TRUE	Plasmid	0.0227691823306215	Barcode78	Unicycler
30345_1#119	4	4087	4087	1	1	TRUE	Chromosome	0.810052564886763	Barcode78	Unicycler
30345_1#119	5	1549	1549	1	1	TRUE	Plasmid	0.291845305990628	Barcode78	Unicycler
30821_1#82	1	5031022	892023	0.177304531763129	21	TRUE	Chromosome	0.972768430396074	Barcode79	Unicycler
30821_1#82	2	114219	104310	0.913245607123158	10	TRUE	Plasmid	0.21016900594792	Barcode79	Unicycler
30345_1#279	1	4932624	4932624	1	1	TRUE	Chromosome	0.971717185785969	Barcode80	Unicycler
30345_1#279	2	127105	127105	1	1	TRUE	Plasmid	0.211283332440568	Barcode80	Unicycler
30345_1#279	3	6647	6647	1	1	TRUE	Plasmid	0.0831598701163947	Barcode80	Unicycler
30345_1#279	4	4072	4072	1	1	TRUE	Plasmid	0.333481924824346	Barcode80	Unicycler
30345_1#279	5	1548	1548	1	1	TRUE	Plasmid	0.0373905163571463	Barcode80	Unicycler
30859_5#96	1	4867772	4867772	1	1	TRUE	Chromosome	0.973031333999985	Barcode81	Unicycler
30859_5#96	2	140766	140766	1	1	TRUE	Plasmid	0.202592541399573	Barcode81	Unicycler
30859_5#96	3	103272	103272	1	1	TRUE	Plasmid	0.284448667363594	Barcode81	Unicycler
30821_1#274	1	5060562	5060562	1	1	TRUE	Chromosome	0.971391752353567	Barcode82	Unicycler
30821_1#274	2	145246	145246	1	1	TRUE	Plasmid	0.195004787007505	Barcode82	Unicycler
30821_1#274	3	8554	8554	1	1	TRUE	Plasmid	0.312934358685467	Barcode82	Unicycler
30821_1#274	4	7323	7323	1	1	TRUE	Plasmid	0.143765663293279	Barcode82	Unicycler
30821_1#274	5	5682	5682	1	1	TRUE	Chromosome	0.679528981551285	Barcode82	Unicycler
30821_1#274	6	4074	4074	1	1	TRUE	Plasmid	0.269560729256672	Barcode82	Unicycler
30859_5#383	1	4985972	4977003	0.998201153155292	11	TRUE	Chromosome	0.971749254797473	Barcode83	Unicycler
30859_5#383	2	67281	67281	1	1	TRUE	Plasmid	0.115422374220232	Barcode83	Unicycler
30602_1#133	1	5013257	4935828	0.984555150474033	8	TRUE	Chromosome	0.9717862220321	Barcode84	Unicycler
30602_1#133	2	182928	182928	1	1	TRUE	Plasmid	0.463533794222208	Barcode84	Unicycler
30224_1#102	1	5031294	4845789	0.963129763436603	4	TRUE	Chromosome	0.972021245045649	Barcode85	Unicycler
30224_1#102	2	114230	114230	1	1	TRUE	Plasmid	0.20642909883714	Barcode85	Unicycler
30224_1#102	3	49658	49658	1	1	TRUE	Plasmid	0.344144035967936	Barcode85	Unicycler
30224_1#102	4	37097	37097	1	1	TRUE	Plasmid	0.178883721845003	Barcode85	Unicycler
30224_1#102	5	5219	5219	1	1	TRUE	Plasmid	0.00423997050238889	Barcode85	Unicycler
30224_1#102	6	1565	1565	1	1	TRUE	Plasmid	0.0688471817800494	Barcode85	Unicycler
30224_1#102	7	1549	1549	1	1	TRUE	Plasmid	0.340378399937623	Barcode85	Unicycler
30602_6#188	1	4819925	4819925	1	1	TRUE	Chromosome	0.972486810731671	Barcode86	Unicycler
30602_6#188	2	160367	160367	1	1	TRUE	Plasmid	0.461807499277699	Barcode86	Unicycler
30602_6#188	3	100010	100010	1	1	TRUE	Plasmid	0.269030604877025	Barcode86	Unicycler
30602_6#188	4	89861	89861	1	1	TRUE	Plasmid	0.238699938254761	Barcode86	Unicycler
30602_6#188	5	59981	59981	1	1	TRUE	Plasmid	0.213907353316505	Barcode86	Unicycler
30602_6#188	6	52208	52208	1	1	TRUE	Plasmid	0.416048414907003	Barcode86	Unicycler
30602_6#188	7	47644	47644	1	1	FALSE	Chromosome	0.60853296741153	Barcode86	Unicycler
30224_1#273	1	4950535	4950535	1	1	TRUE	Chromosome	0.97184203986864	Barcode87	Unicycler
30224_1#273	2	89817	89817	1	1	TRUE	Plasmid	0.190701909548537	Barcode87	Unicycler
30224_1#273	3	59965	59965	1	1	TRUE	Plasmid	0.264792618230971	Barcode87	Unicycler
30224_1#273	4	1570	1570	1	1	TRUE	Plasmid	0.135489875723344	Barcode87	Unicycler
30348_2#231	1	4906871	3062685	0.624162526383922	12	TRUE	Chromosome	0.971888383063259	Barcode88	Unicycler
30348_2#231	2	114230	114230	1	1	TRUE	Plasmid	0.223586525253471	Barcode88	Unicycler
30821_1#88	1	4941290	4941290	1	1	TRUE	Chromosome	0.97187945267075	Barcode89	Unicycler
30821_1#88	2	105297	105297	1	1	TRUE	Plasmid	0.157493689443394	Barcode89	Unicycler
30821_1#88	3	34465	34465	1	1	TRUE	Plasmid	0.430932235463628	Barcode89	Unicycler
30821_1#88	4	5167	5167	1	1	TRUE	Plasmid	0.0227691823306215	Barcode89	Unicycler
30821_1#88	5	4087	4087	1	1	TRUE	Chromosome	0.800464531708358	Barcode89	Unicycler
30821_1#88	6	2185	2185	1	1	TRUE	Chromosome	0.880267942990121	Barcode89	Unicycler
30821_1#88	7	1506	1506	1	1	TRUE	Plasmid	0.240765064896808	Barcode89	Unicycler
30345_1#224	1	4968833	4174455	0.840127852958632	24	TRUE	Chromosome	0.972707691366097	Barcode90	Unicycler
30345_1#224	2	133693	133693	1	1	TRUE	Plasmid	0.159360221969729	Barcode90	Unicycler
30345_1#224	3	5166	5166	1	1	TRUE	Plasmid	0.0230746280366561	Barcode90	Unicycler
30345_1#224	4	4082	4082	1	1	TRUE	Chromosome	0.883969386830063	Barcode90	Unicycler
30821_1#373	1	4834437	4648932	0.96162841712489	4	TRUE	Chromosome	0.97368013853844	Barcode91	Unicycler
30821_1#373	2	157337	157337	1	1	TRUE	Plasmid	0.469943697016093	Barcode91	Unicycler
30345_1#11	1	5039777	4543524	0.901532746389374	26	TRUE	Chromosome	0.972068793981871	Barcode92	Unicycler
30345_1#11	2	165521	165521	1	1	TRUE	Plasmid	0.275554428016796	Barcode92	Unicycler
30345_1#11	3	7942	7942	1	1	TRUE	Plasmid	0.20535592988348	Barcode92	Unicycler
30345_1#11	4	6647	6647	1	1	TRUE	Plasmid	0.0755646464294277	Barcode92	Unicycler
30345_1#11	5	1552	1552	1	1	TRUE	Plasmid	0.00108019391583769	Barcode92	Unicycler
30859_5#197	1	5046236	4965441	0.983989056397679	11	TRUE	Chromosome	0.970562496844923	Barcode93	Unicycler
30859_5#197	2	133513	133513	1	1	TRUE	Plasmid	0.260869899411819	Barcode93	Unicycler
30859_5#197	3	5167	5167	1	1	TRUE	Plasmid	0.0227691823306215	Barcode93	Unicycler
30859_5#197	4	2677	2677	1	1	TRUE	Plasmid	0.138559244353623	Barcode93	Unicycler
30859_5#11	1	5071308	5071308	1	1	TRUE	Chromosome	0.971444975725423	Barcode94	Unicycler
30859_5#11	2	116949	116949	1	1	TRUE	Plasmid	0.240231023868232	Barcode94	Unicycler
30859_5#11	3	1549	1549	1	1	TRUE	Plasmid	0.291845305990628	Barcode94	Unicycler
30859_5#278	1	5025072	4839386	0.963048091649234	5	TRUE	Chromosome	0.971862849234173	Barcode95	Unicycler
30859_5#278	2	116932	116932	1	1	TRUE	Plasmid	0.237406387469472	Barcode95	Unicycler
30602_1#44	1	5104577	4918960	0.963637143684971	5	TRUE	Chromosome	0.971963868382561	Barcode96	Unicycler
30602_1#44	2	119655	119655	1	1	TRUE	Plasmid	0.287097846216897	Barcode96	Unicycler
30602_1#44	3	2067	2067	1	1	TRUE	Chromosome	0.865606773933008	Barcode96	Unicycler
